# EKLF/KLF1 expression defines a unique macrophage subset during mouse erythropoiesis

**DOI:** 10.1101/2020.12.23.424143

**Authors:** Kaustav Mukherjee, Li Xue, Antanas Planutis, Merlin Nithya Gnanapragasam, Andrew Chess, James J. Bieker

## Abstract

Erythroblastic islands are a specialized niche that contain a central macrophage surrounded by erythroid cells at various stages of maturation. However, identifying the precise genetic and transcriptional control mechanisms in the island macrophage remains difficult due to macrophage heterogeneity. Using unbiased global sequencing and directed genetic approaches focused on early mammalian development, we find that fetal liver macrophage exhibit a unique expression signature that differentiates them from erythroid and adult macrophage cells. The importance of EKLF/KLF1 in this identity is shown by expression analyses in EKLF-/- and in EKLF-marked macrophage cells. Single cell sequence analysis simplifies heterogeneity and identifies clusters of genes important for EKLF-dependent macrophage function and novel cell surface biomarkers. Remarkably, this singular set of macrophage island cells appears transiently during embryogenesis. Together these studies provide a detailed perspective on the importance of EKLF in establishment of the dynamic gene expression network within erythroblastic islands in the developing embryo and provide the means for their efficient isolation.
