## Supplemental Table 5 for "EKLF/KLF1 expression defines a unique macrophage subset during mouse erythropoiesis"

### Sheet: query_tab
GOID	TERM	CORRECTED_PVALUE	UNCORRECTED_PVALUE	NUM_LIST_ANNOTATIONS	LIST_SIZE	TOTAL_NUM_ANNOTATIONS	POPULATION_SIZE	FDR_RATE	EXPECTED_FALSE_POSITIVES	ANNOTATED_GENES
GO:XXXXXXX	unannotated	5.24e-23	1.48e-26	91	830	738	24182	0	0	Lm, Tmem20, Osta, Cac1c, Sacs, v1, C130039O16Rik, Mfsd4, Fam38a, Mpp2, C230081A13Rik, Cxcr7, Mll3, 4930414L22Rik, D2, Prkrir, Gm3414, Lrdd, Slfn14-ps, Gm16515, Fam55b, Mgst3, 5830418K08Rik, Eif2c2, 4931406H21Rik, Dja4, Ppp2r3a, Tigl1, Mll1, Lphn1, Epb4.1l1, Ccrn4l, 4933431G14Rik, Plx1, Myh7b, AI848100, gs, 4932416H05Rik, Peg3as, Eltd1, St6galc3, Wdr65, Tab3, Kc2, Krt15, D730040F13Rik, Urb1, 63305…
GO:0035556	intracellular signal transduction	8.67e-10	2.45e-13	144	830	2272	24182	0	0	Adra2b, Pdgfrb, Atm, Mfhas1, Arhgap32, Gfra2, Slc20a1, Atp2a2, Pde4d, Cd24a, Lgals1, Mst1, Spata13, Rc3h1, Shank3, Atrx, Lax1, Prkdc, Sesn2, Abca1, Ulk1, Dock7, Cd27, Itpr1, Fgd6, Ppp1r9b, Gcnt2, Tead3, Map4k5, Pag1, Sec14l1, Nf1, Podn, Adcy1, Rapgef5, Casp2, E2f2, Sox4, Arl5a, Abca7, Net1, Larp1, Ccdc88c, Kcnh3, Osbpl8, Vangl2, Fgd5, Akap11, Myo9a, Kdr, Cbl, Prkd3, Nfat5, Notch1, Flt4, Ndst1, Tn…
GO:0044707	single-multicellular organism process	4.36e-08	1.23e-11	287	830	5894	24182	0	0	Tmem64, Adra2b, Aff3, Pdgfrb, Birc6, Atm, Ptprm, Pde4d, Cntn3, Hba-x, Pde3b, Shank3, Fras1, Abca1, Ccdc141, Sema6d, Ppp1r9b, Tead3, Nf1, Smarcc1, Rxra, Ano1, Ptprb, Clgn, Dst, Vangl2, 4932438A13Rik, Hspg2, Bsn, Add1, Vps13a, Ndst1, Ank1, Tcf3, Limd1, Stx2, Dhx9, Acp5, Cd3d, Gdf3, Whsc1, Lrp8, Homer2, Camsap1, Slc7a2, Col4a1, Fhl1, Rbm15, Brca2, Arid1b, Osm, Lrrn4, Ptprf, Rc3h2, Kel, Stk3, Gfap, A…
GO:0006464	cellular protein modification process	1.44e-07	4.06e-11	178	830	3225	24182	0	0	Adra2b, Lpin1, Klhl7, Pdgfrb, Birc6, Atm, Gfra2, Ptprm, Pde4d, Rnf11, Zdhhc14, Cd24a, Fam63b, Mst1, Usp24, Shank3, Kat2b, Atrx, Lax1, Usp49, Pdxp, Prkdc, Sesn2, Abca1, Ulk1, Dock7, Usp31, Cd27, Pigq, Ppp1r9b, Gcnt2, Map4k5, Trak2, Nf1, Podn, Galnt7, Rag1, Brpf3, Sox4, Abca7, Ccdc88c, Ptprb, March8, Osbpl8, Vangl2, Nos1ap, B3galt2, Kdr, Cbl, Prkd3, Trim2, Flt4, Ndst1, Tnfrsf14, Cad, Ppp1r15a, Mppe…
GO:0036211	protein modification process	1.44e-07	4.06e-11	178	830	3225	24182	0	0	Adra2b, Lpin1, Klhl7, Pdgfrb, Birc6, Atm, Gfra2, Ptprm, Pde4d, Rnf11, Zdhhc14, Cd24a, Fam63b, Mst1, Usp24, Shank3, Kat2b, Atrx, Lax1, Usp49, Pdxp, Prkdc, Sesn2, Abca1, Ulk1, Dock7, Usp31, Cd27, Pigq, Ppp1r9b, Gcnt2, Map4k5, Trak2, Nf1, Podn, Galnt7, Rag1, Brpf3, Sox4, Abca7, Ccdc88c, Ptprb, March8, Osbpl8, Vangl2, Nos1ap, B3galt2, Kdr, Cbl, Prkd3, Trim2, Flt4, Ndst1, Tnfrsf14, Cad, Ppp1r15a, Mppe…
GO:0007275	multicellular organism development	1.51e-07	4.26e-11	246	830	4901	24182	0	0	Tmem64, Mycbp2, Adra2b, Aff3, Sp3, Pdgfrb, Birc6, Atm, Cecr2, Gfra2, Mctp2, Tmtc3, Chst11, Tespa1, Ptprm, Szt2, Sox6, Amigo3, Cd24a, Lgals1, Mst1, Cntn3, Hba-x, Pde3b, Rc3h1, Shank3, Slc4a7, Kat2b, Rbfox2, Mbnl3, Atrx, Slc25a38, Fras1, Kcnip2, Prkdc, Crip2, Ulk1, E2f8, Dock7, Cd27, Ccdc141, Itpr1, Sema6d, Ppp1r9b, Mdga1, Gcnt2, Tead3, Nf1, Tmem184a, Adcy1, Rag1, Sox4, Peg10, Smarcc1, Rxra, Pir, H…
GO:0044767	single-organism developmental process	1.79e-07	5.05e-11	276	830	5679	24182	0	0	Tmem64, Adra2b, Aff3, Pdgfrb, Birc6, Atm, Ptprm, Pde4d, Cntn3, Hba-x, Pde3b, Shank3, Fras1, Adamtsl4, Ccdc141, Sema6d, Ppp1r9b, Tead3, Nf1, Smarcc1, Rxra, Ano1, Ptprb, Clgn, Osbpl8, Dst, Vangl2, 4932438A13Rik, Hspg2, Bsn, Add1, Vps13a, Ndst1, Ank1, Tcf3, Limd1, Stx2, Dhx9, Utrn, Acp5, Cd3d, Gdf3, Whsc1, Lrp8, Camsap1, Col4a1, Fhl1, Elk4, Rbm15, Rfx2, Brca2, Arid1b, Osm, Ptprf, Rc3h2, Kel, Stk3, Z…
GO:0043412	macromolecule modification	1.88e-07	5.31e-11	187	830	3451	24182	0	0	Adra2b, Lpin1, Klhl7, Pdgfrb, Birc6, Atm, Gfra2, Ptprm, Pde4d, Rnf11, Zdhhc14, Cd24a, Fam63b, Mst1, Usp24, Shank3, Kat2b, Atrx, Lax1, Usp49, Pdxp, Prkdc, Sesn2, Abca1, Ulk1, Dock7, Usp31, Cd27, Pigq, Ppp1r9b, Gcnt2, Map4k5, Trak2, Nf1, Podn, Galnt7, Rag1, Brpf3, Sox4, Smarcc1, Abca7, Ccdc88c, Ptprb, March8, Osbpl8, Vangl2, Nos1ap, B3galt2, Kdr, Phf13, Cbl, Prkd3, Trim2, Flt4, Ndst1, Tnfrsf14, Cad…
GO:0032502	developmental process	2.22e-07	6.28e-11	278	830	5742	24182	0	0	Tmem64, Adra2b, Aff3, Pdgfrb, Birc6, Atm, Ptprm, Pde4d, Cntn3, Hba-x, Pde3b, Shank3, Fras1, Adamtsl4, Ccdc141, Sema6d, Ppp1r9b, Tead3, Nf1, Smarcc1, Rxra, Ano1, Ptprb, Clgn, Osbpl8, Dst, Vangl2, 4932438A13Rik, Hspg2, Bsn, Add1, Vps13a, Ndst1, Ank1, Tcf3, Limd1, Stx2, Dhx9, Utrn, Acp5, Cd3d, Gdf3, Whsc1, Lrp8, Camsap1, Col4a1, Fhl1, Elk4, Rbm15, Rfx2, Brca2, Arid1b, Osm, Ptprf, Rc3h2, Kel, Stk3, Z…
GO:0048731	system development	2.91e-07	8.24e-11	222	830	4328	24182	0	0	Tmem64, Mycbp2, Adra2b, Sp3, Pdgfrb, Birc6, Atm, Cecr2, Gfra2, Tmtc3, Chst11, Tespa1, Ptprm, Szt2, Sox6, Amigo3, Cd24a, Lgals1, Mst1, Cntn3, Hba-x, Pde3b, Rc3h1, Shank3, Slc4a7, Kat2b, Rbfox2, Atrx, Slc25a38, Fras1, Kcnip2, Prkdc, Crip2, Ulk1, E2f8, Dock7, Cd27, Ccdc141, Sema6d, Ppp1r9b, Mdga1, Gcnt2, Tead3, Nf1, Adcy1, Rag1, Sox4, Peg10, Smarcc1, Rxra, Pir, Hs6st1, Ano1, Spire1, Ptprb, Dst, Vang…
GO:0048856	anatomical structure development	2.2e-06	6.23e-10	259	830	5368	24182	0	0	Tmem64, Adra2b, Aff3, Pdgfrb, Birc6, Atm, Ptprm, Cntn3, Hba-x, Pde3b, Shank3, Fras1, Adamtsl4, Ccdc141, Sema6d, Ppp1r9b, Tead3, Nf1, Smarcc1, Rxra, Ano1, Ptprb, Clgn, Dst, Vangl2, 4932438A13Rik, Hspg2, Bsn, Add1, Vps13a, Ndst1, Ank1, Tcf3, Limd1, Stx2, Utrn, Acp5, Cd3d, Gdf3, Whsc1, Lrp8, Camsap1, Col4a1, Fhl1, Rbm15, Rfx2, Brca2, Arid1b, Osm, Ptprf, Rc3h2, Kel, Stk3, Gfap, Arrb1, Jmjd1c, Tacc1, …
GO:0051179	localization	2.57e-06	7.28e-10	262	830	5454	24182	0	0	Pdgfrb, Atm, Slc20a1, Ptprm, Cltb, Pde4d, Slc16a1, Slc16a6, Dync1h1, Usp24, Hba-x, Pde3b, Shank3, Fras1, Nup160, Sesn2, Abca1, Ccdc141, Sema6d, Ppp1r9b, Trak2, Nf1, Podn, Slc16a10, Kcnj12, Cntln, Xpo7, Ano1, Osbpl8, Dst, Vangl2, Nos1ap, Gga2, 4932438A13Rik, 1300001I01Rik, Nup210, Hspg2, Slc20a2, Bsn, Cbl, Add1, Vps13a, Ank1, Ppp1r15a, Slc6a20a, Limd1, Stx2, Dhx9, Myo1d, Whsc1, Lrp8, Slc7a2, Tmc6,…
GO:0030097	hemopoiesis	3.16e-06	8.93e-10	66	830	858	24182	0	0	Brca2, Tmem64, Sp3, Atm, Prrc2c, Tespa1, Rc3h2, Sox6, Stk3, Cd24a, Lgals1, Hba-x, Rc3h1, Rbfox2, Slc25a38, Nfatc3, Alas2, Tek, Sh3pxd2a, Zbtb7a, Prkdc, Crip2, Add2, Tgfbr2, Dock7, Pabpc4, Ikzf1, Cd27, Shb, Nf1, Hdac7, Rag1, Angpt1, Ahr, Sox4, Ccr9, Lmo2, Pir, Cdk6, Epb4.2, Satb1, Rhd, Kdr, Lfng, Ahctf1, Add1, Notch1, Klf1, Ank1, Sgpl1, Jam3, Tcf3, Angpt2, Tfrc, Atp11c, Bcl11a, Cd3d, Gab2, Flt3, L…
GO:0048534	hematopoietic or lymphoid organ development	1.17e-05	3.3e-09	67	830	906	24182	0	0	Brca2, Tmem64, Sp3, Atm, Prrc2c, Tespa1, Rc3h2, Sox6, Stk3, Cd24a, Lgals1, Hba-x, Rc3h1, Rbfox2, Slc25a38, Nfatc3, Artn, Alas2, Tek, Sh3pxd2a, Zbtb7a, Prkdc, Crip2, Add2, Tgfbr2, Dock7, Pabpc4, Ikzf1, Cd27, Shb, Nf1, Hdac7, Rag1, Angpt1, Ahr, Sox4, Ccr9, Lmo2, Pir, Cdk6, Epb4.2, Satb1, Rhd, Kdr, Lfng, Ahctf1, Add1, Notch1, Klf1, Ank1, Sgpl1, Jam3, Tcf3, Angpt2, Tfrc, Atp11c, Bcl11a, Cd3d, Gab2, F…
GO:0002520	immune system development	1.67e-05	4.72e-09	69	830	954	24182	0	0	Brca2, Tmem64, Sp3, Atm, Prrc2c, Tespa1, Rc3h2, Sox6, Stk3, Cd24a, Lgals1, Hba-x, Rc3h1, Rbfox2, Slc25a38, Nfatc3, Artn, Alas2, Tek, Sh3pxd2a, Zbtb7a, Prkdc, Crip2, Add2, Tgfbr2, Dock7, Pabpc4, Ikzf1, Cd27, Shb, Nf1, Hdac7, Rag1, Angpt1, Ahr, Sox4, Ccr9, Lmo2, Pir, Cdk6, Epb4.2, Satb1, Rhd, Kdr, Lfng, Phlpp1, Ahctf1, Add1, Notch1, Klf1, Ank1, Sgpl1, Jam3, Tcf3, Angpt2, Tfrc, Atp11c, Cd3d, Bcl11a,…
GO:0009653	anatomical structure morphogenesis	2.09e-05	5.9e-09	138	830	2476	24182	0	0	Mycbp2, Adra2b, Aff3, Sp3, Pdgfrb, Atm, Cecr2, Tmtc3, Chst11, Ptprm, Szt2, Sox6, Mst1, Pde3b, Rc3h1, Shank3, Slc4a7, Rbfox2, Atrx, Pacsin2, Fras1, Prkdc, Ulk1, E2f8, Dock7, Sema6d, Nf1, Adcy1, Sox4, Smarcc1, Net1, Rxra, Hs6st1, Ptprb, Dst, Vangl2, Hspg2, Kdr, Bcl9l, Add1, Notch1, Flt4, Ndst1, Hif3a, Mycn, Tcf3, Limd1, Stx2, Reln, Tnfrsf13c, Acp5, Gdf3, Tjp1, Whsc1, Lrp8, Camsap1, Asph, Col4a1, En…
GO:0048583	regulation of response to stimulus	2.09e-05	5.9e-09	165	830	3119	24182	0	0	Tmem64, Adra2b, Pdgfrb, Birc6, Atm, Gfra2, Slc20a1, Chst11, Tespa1, Atp2a2, Pde4d, Szt2, Cd24a, Mpp1, C4a, Lgals1, Mst1, Spata13, Rc3h1, Shank3, Lax1, Prkdc, Sesn2, Abca1, Ulk1, Cd27, Itpr1, Sema6d, Rif1, Fgd6, Ppp1r9b, Gcnt2, Sec14l1, Nf1, Podn, Casp2, Srl, Sox4, Peg10, Abca7, Net1, Ano1, Osbpl8, Tspan8, Vangl2, Fgd5, Akap11, Kdr, Cbl, Nfat5, Bcl9l, Notch1, Flt4, Tnfrsf14, Ppp1r15a, Limd1, Stx2,…
GO:0044260	cellular macromolecule metabolic process	5.74e-05	1.62e-08	326	830	7341	24182	0	0	Bdp1, Adra2b, Aff3, Parm1, Pdgfrb, Birc6, Atm, Ptprm, Pde4d, Rnf11, Fam63b, Usp24, Hba-x, Shank3, Sesn2, Abca1, Klf16, Dido1, Ppp1r9b, Tead3, Trak2, Nf1, Podn, Galnt7, E2f2, Brpf3, Smarcc1, Rxra, Ikzf2, Zfp367, Ccdc88c, Peg3, Ptprb, Osbpl8, Ctsf, Vangl2, Nos1ap, B3galt2, Cbl, Nynrin, Trim2, 4930528F23Rik, Utp20, Add1, Ndst1, Cad, Ppp1r15a, Tcf3, Limd1, Rbms1, Dhx9, Bach2, Gdf3, Whsc1, Lrp8, Hist1…
GO:0048518	positive regulation of biological process	7.32e-05	2.07e-08	240	830	5067	24182	0	0	Tmem64, Adra2b, Lpin1, Sp3, Parm1, Pdgfrb, Birc6, Atm, Gfra2, Slc20a1, Tespa1, Ptprm, Sox6, Amigo3, Cd24a, C4a, Lgals1, Mst1, Tpcn1, Rc3h1, Shank3, Kat2b, Atrx, Lax1, Pdxp, Prkdc, Sesn2, Crip2, Abca1, Ulk1, E2f8, Adamtsl4, Dock7, Cd27, Itpr1, Sema6d, Rif1, Ppp1r9b, Gcnt2, Tead3, Sec14l1, Nf1, Adcy1, Rag1, Casp2, Sox4, Smarcc1, Abca7, Scoc, Net1, Larp1, Rxra, Ikzf2, Peg3, Ano1, Spire1, Pip4k2c, Os…
GO:0007399	nervous system development	0.000100514	2.84e-08	119	830	2095	24182	0	0	Brca2, Mycbp2, Adra2b, Aqp1, Sphk1, Ntn3, Arid1b, Atm, Cecr2, Gfra2, Hmga2, Ptprm, Osm, Ptprf, Szt2, Sox6, Kel, Amigo3, Stk3, Cd24a, Gfap, Lgals1, Cntn3, Itga1, Shank3, Tacc1, Slc4a7, Kat2b, Rbfox2, Xylt1, Atrx, Artn, Ift140, Nfix, Kcnip2, Prkdc, B4galt2, Cpeb3, Atxn1, Eef2k, Ulk1, Alms1, Tgfbr2, Dock7, Ikzf1, Cd27, Ccdc141, Sema6d, Luzp1, Ppp1r9b, Mdga1, Tead3, Nf1, Hdac7, Adcy1, Sox4, Smarcc1, …
GO:0048513	animal organ development	0.000101421	2.87e-08	166	830	3215	24182	0	0	Tmem64, Sp3, Pdgfrb, Birc6, Atm, Cecr2, Tmtc3, Chst11, Tespa1, Ptprm, Szt2, Sox6, Cd24a, Lgals1, Mst1, Hba-x, Pde3b, Rc3h1, Shank3, Slc4a7, Rbfox2, Atrx, Slc25a38, Fras1, Prkdc, Crip2, Ulk1, E2f8, Dock7, Cd27, Ccdc141, Sema6d, Mdga1, Gcnt2, Nf1, Rag1, Sox4, Peg10, Smarcc1, Rxra, Pir, Hs6st1, Ano1, Vangl2, 4932438A13Rik, Hspg2, Kdr, Ctsb, Bcl9l, Add1, Notch1, Flt4, Ndst1, Ank1, Mycn, Tcf3, Homer1,…
GO:0009966	regulation of signal transduction	0.000115426	3.26e-08	131	830	2380	24182	0	0	Tmem64, Adra2b, Pdgfrb, Birc6, Atm, Gfra2, Slc20a1, Chst11, Tespa1, Pde4d, Cd24a, Lgals1, Mst1, Spata13, Rc3h1, Shank3, Lax1, Sesn2, Abca1, Ulk1, Cd27, Itpr1, Fgd6, Ppp1r9b, Gcnt2, Sec14l1, Nf1, Podn, Casp2, Sox4, Peg10, Abca7, Net1, Osbpl8, Vangl2, Fgd5, Akap11, Kdr, Cbl, Nfat5, Bcl9l, Notch1, Flt4, Tnfrsf14, Limd1, Traf4, Il1rl1, Reln, Arfgef2, Gdf3, Trim59, Slc7a1, Homer2, Eng, Relt, Lck, Pml,…
GO:0023051	regulation of signaling	0.000125823	3.56e-08	145	830	2716	24182	0	0	Tmem64, Adra2b, Pdgfrb, Birc6, Atm, Gfra2, Slc20a1, Chst11, Tespa1, Atp2a2, Pde4d, Slc16a1, Cd24a, Lgals1, Mst1, Pde3b, Spata13, Rc3h1, Shank3, Fam109b, Lax1, Sesn2, Abca1, Ulk1, Cd27, Itpr1, Fgd6, Ppp1r9b, Gcnt2, Sec14l1, Nf1, Podn, Casp2, Sox4, Peg10, Abca7, Net1, Ano1, Osbpl8, Vangl2, Fgd5, Akap11, Kdr, Cbl, Nfat5, Bcl9l, Notch1, Flt4, Tnfrsf14, Limd1, Traf4, Il1rl1, Reln, Arfgef2, Gdf3, Lrp8,…
GO:0048646	anatomical structure formation involved in morphogenesis	0.000150006	4.24e-08	70	830	1029	24182	0	0	Adra2b, Aqp1, Sp3, Sphk1, Ntn3, Pdgfrb, Atm, Cecr2, E2f7, Ptprm, Stk3, Pde3b, Rc3h1, Shank3, Ehd2, Nfatc3, Tek, Sh3pxd2a, Nfix, Prkdc, Ulk1, E2f8, Tgfbr2, Shb, Luzp1, Nf1, Hdac7, Ddah1, Angpt1, Ahr, Sox4, Mib1, Rxra, Hs6st1, Bmpr2, Ptprb, Prx, Vangl2, Macf1, Hspg2, Kdr, Zeb2, Lfng, Add1, Notch1, Dusp1, Hif3a, Flt4, Jam3, Angpt2, Reln, Tnfrsf13c, Gdf3, Tjp1, Sash1, Lrp8, Col4a1, Herc1, Eng, Pml, F…
GO:0044237	cellular metabolic process	0.000156616	4.43e-08	385	830	9042	24182	0	0	Bdp1, Adra2b, Aff3, Parm1, Pdgfrb, Birc6, Atm, Ptprm, Pde4d, Rnf11, Fam63b, Usp24, Hba-x, Pde3b, Shank3, Pklr, Nudt4, Sesn2, Abca1, Klf16, Dido1, Ppp1r9b, Tead3, Trak2, Nf1, Podn, Galnt7, E2f2, Brpf3, Smarcc1, Rxra, Ikzf2, Zfp367, Ccdc88c, Peg3, Ptprb, Osbpl8, Ctsf, Vangl2, Nos1ap, B3galt2, Cbl, Nynrin, Trim2, 4930528F23Rik, Utp20, Add1, Ndst1, Ank1, Cad, Ppp1r15a, Tcf3, Limd1, Rbms1, Dhx9, Bach2…
GO:1902531	regulation of intracellular signal transduction	0.000166215	4.7e-08	91	830	1481	24182	0	0	Adra2b, Sphk1, Unc5cl, Pdgfrb, Atm, Gfra2, Slc20a1, Hmga2, Atp2b4, Osm, Pde4d, Rc3h2, Stk3, Cd24a, Arrb1, Arhgef25, Lgals1, Rragd, Mst1, Prnp, Itga1, Spata13, Rc3h1, Lax1, Arhgef17, Tek, Deptor, Fam132a, Sesn2, Abca1, Nlrc3, Ubr1, Cdkn2d, Ash1l, Cd27, Itpr1, Fgd6, Gcnt2, Sec14l1, Nf1, Podn, Hdac7, Angpt1, Abca7, Net1, Plagl2, Trib2, Osbpl8, Ankrd6, Socs3, Vangl2, Akap12, Psd3, Fgd5, Akap11, Crebb…
GO:0007155	cell adhesion	0.000182405	5.16e-08	91	830	1484	24182	0	0	Adam12, Sp3, Adam10, Tespa1, Ptprm, Ptprf, Rc3h2, Amigo3, Cd24a, Lgals1, Cnn3, Cntn3, Prnp, Lpp, Itga1, Pde3b, Tecta, Rc3h1, Cd93, Lax1, Nfatc3, Tek, Pacsin2, Cd47, Prkdc, Cercam, Tgfbr2, Nlrc3, Hist1h3a, Ikzf1, Cd27, Shb, Gcnt2, Pag1, Nf1, Rag1, B4galnt2, Angpt1, Sox4, Ccr9, Cd2ap, Net1, Larp1, Cadm3, Cdk6, Satb1, Dst, Mpdz, Macf1, Crebbp, Fat4, Camsap3, Kdr, Pkn2, Lfng, Slc4a1, Pdlim1, Add1, No…
GO:0043170	macromolecule metabolic process	0.000191507	5.42e-08	352	830	8136	24182	0	0	Bdp1, Adra2b, Aff3, Parm1, Pdgfrb, Birc6, Atm, Ptprm, Pde4d, Rnf11, Fam63b, C4a, Usp24, Hba-x, Shank3, Nup160, Sesn2, Abca1, Klf16, Hist1h3a, Dido1, Ppp1r9b, Tead3, Trak2, Nf1, Podn, Galnt7, E2f2, Brpf3, Smarcc1, Rxra, Ikzf2, Zfp367, Ccdc88c, Peg3, Ptprb, Osbpl8, Ctsf, Vangl2, Nos1ap, B3galt2, Cbl, Nynrin, Trim2, 4930528F23Rik, Utp20, Add1, Ndst1, Cad, Ppp1r15a, Tcf3, Limd1, Rbms1, Dhx9, Bach2, G…
GO:0044699	single-organism process	0.000201544	5.7e-08	528	830	13208	24182	0	0	Tmem64, Adra2b, Aff3, Atm, Arhgap32, Pde4d, Slc16a1, Dync1h1, Usp24, Pde3b, Pklr, Fras1, Sesn2, Dido1, Fgd6, Tead3, Podn, Galnt7, Arl5a, Cntln, Smarcc1, Rxra, Ccdc88c, Peg3, Ano1, Clgn, Osbpl8, Dst, Vangl2, Nos1ap, 4932438A13Rik, Bsn, Trim2, Add1, Hsd3b6, Ndst1, Tcf3, Limd1, Golm1, Dhx9, Utrn, Gdf3, Heca, Lrp8, Homer2, Slc7a2, Zfp106, Hmgcs2, Rab43, Dhrs11, Brca2, Tns1, Mtfr1, Arid1b, Rc3h2, Kel,…
GO:0001944	vasculature development	0.000206166	5.83e-08	51	830	657	24182	0	0	Adra2b, Ptprb, Aqp1, Sphk1, Socs3, Pdgfrb, Vangl2, E2f7, Ptprm, Hspg2, Kdr, Ltbp1, Pde3b, Add1, Notch1, Slc4a7, Flt4, Ndst1, Hif3a, Jam3, Sgpl1, Tek, Nfatc3, Angpt2, E2f8, Tgfbr2, Sash1, Shb, Luzp1, Col4a1, Nf1, Hdac7, Gja1, Eng, Ddah1, Sox4, Ahr, Angpt1, Flt1, Pml, Cdh5, Mib1, Ephb2, Rbm15, Rxra, Col4a2, Kit, Hs6st1, Bmpr2, Rock2, Heg1
GO:0022610	biological adhesion	0.000263488	7.45e-08	91	830	1496	24182	0	0	Adam12, Sp3, Adam10, Tespa1, Ptprm, Ptprf, Rc3h2, Amigo3, Cd24a, Lgals1, Cnn3, Cntn3, Prnp, Lpp, Itga1, Pde3b, Tecta, Rc3h1, Cd93, Lax1, Nfatc3, Tek, Pacsin2, Cd47, Prkdc, Cercam, Tgfbr2, Nlrc3, Hist1h3a, Ikzf1, Cd27, Shb, Gcnt2, Pag1, Nf1, Rag1, B4galnt2, Angpt1, Sox4, Ccr9, Cd2ap, Net1, Larp1, Cadm3, Cdk6, Satb1, Dst, Mpdz, Macf1, Crebbp, Fat4, Camsap3, Kdr, Pkn2, Lfng, Slc4a1, Pdlim1, Add1, No…
GO:0030154	cell differentiation	0.000285271	8.07e-08	191	830	3888	24182	0	0	Tmem64, Mycbp2, Adra2b, Lpin1, Sp3, Pdgfrb, Atm, Cecr2, Tmtc3, Chst11, Tespa1, Ptprm, Atp2a2, Szt2, Sox6, Cd24a, Lgals1, Hba-x, Rc3h1, Shank3, Slc4a7, Kat2b, Rbfox2, Mbnl3, Atrx, Slc25a38, Kcnip2, Prkdc, Ulk1, E2f8, Adamtsl4, Dock7, Cd27, Sema6d, Ppp1r9b, Mdga1, Gcnt2, Tead3, Nf1, Adcy1, Rag1, Casp2, Sox4, Peg10, Net1, Rxra, Pir, Hs6st1, Spire1, Clgn, Osbpl8, Dst, Vangl2, 4932438A13Rik, Hspg2, Ca…
GO:0001568	blood vessel development	0.000354591	1e-07	49	830	630	24182	0	0	Adra2b, Ptprb, Aqp1, Sphk1, Socs3, Pdgfrb, Vangl2, E2f7, Ptprm, Hspg2, Kdr, Ltbp1, Pde3b, Add1, Notch1, Flt4, Ndst1, Hif3a, Jam3, Sgpl1, Tek, Nfatc3, Angpt2, E2f8, Tgfbr2, Sash1, Shb, Luzp1, Col4a1, Nf1, Hdac7, Gja1, Eng, Ddah1, Sox4, Ahr, Angpt1, Flt1, Pml, Cdh5, Mib1, Ephb2, Rbm15, Rxra, Col4a2, Hs6st1, Bmpr2, Rock2, Heg1
GO:0048523	negative regulation of cellular process	0.000354796	1e-07	203	830	4204	24182	0	0	Tmem64, Lpin1, Sp3, Pdgfrb, Birc6, Atm, Gfra2, Chst11, Ptprm, Pde4d, Sox6, Cep192, Cd24a, Lgals1, Mst1, Hba-x, Pde3b, Rc3h1, Shank3, Kat2b, Rbfox2, Mbnl3, Atrx, Lax1, Pacsin2, Prkdc, Sesn2, Ulk1, E2f8, Klf16, Tfdp2, Cd27, Itpr1, Sema6d, Ppp1r9b, Mdga1, Gcnt2, Pag1, Sec14l1, Nf1, Podn, Zbed6, Rag1, Casp2, Sox4, Peg10, Smarcc1, Abca7, Rxra, Peg3, Osbpl8, Nos1ap, Hbb-y, Camsap3, Kdr, Cbl, Ctsb, Bcl9…
GO:0072358	cardiovascular system development	0.000381409	1.08e-07	51	830	670	24182	0	0	Adra2b, Ptprb, Aqp1, Sphk1, Socs3, Pdgfrb, Vangl2, E2f7, Ptprm, Hspg2, Kdr, Ltbp1, Pde3b, Add1, Notch1, Slc4a7, Flt4, Ndst1, Hif3a, Jam3, Sgpl1, Tek, Nfatc3, Angpt2, E2f8, Tgfbr2, Sash1, Shb, Luzp1, Col4a1, Nf1, Hdac7, Gja1, Eng, Ddah1, Sox4, Ahr, Angpt1, Flt1, Pml, Cdh5, Mib1, Ephb2, Rbm15, Rxra, Col4a2, Kit, Hs6st1, Bmpr2, Rock2, Heg1
GO:0010646	regulation of cell communication	0.000390115	1.1e-07	142	830	2694	24182	0	0	Tmem64, Adra2b, Pdgfrb, Birc6, Atm, Gfra2, Slc20a1, Chst11, Tespa1, Atp2a2, Pde4d, Slc16a1, Cd24a, Lgals1, Mst1, Pde3b, Spata13, Rc3h1, Shank3, Lax1, Sesn2, Abca1, Ulk1, Cd27, Itpr1, Fgd6, Ppp1r9b, Gcnt2, Sec14l1, Nf1, Podn, Casp2, Sox4, Peg10, Abca7, Net1, Ano1, Osbpl8, Vangl2, Fgd5, Akap11, Kdr, Cbl, Nfat5, Bcl9l, Notch1, Flt4, Tnfrsf14, Limd1, Traf4, Il1rl1, Reln, Arfgef2, Gdf3, Lrp8, Trim59, …
GO:0016043	cellular component organization	0.000426698	1.21e-07	253	830	5512	24182	0	0	Bdp1, Mycbp2, Lpin1, Pdgfrb, Birc6, Atm, Tmem123, Cecr2, Tespa1, Ptprm, Atp2a2, Szt2, Sox6, Cep192, Slc16a1, Amigo3, Cd24a, Specc1, Lgals1, Dync1h1, Cnn3, Spata13, Rc3h1, Shank3, Kat2b, Rbfox2, Fam109b, Atrx, Pacsin2, Usp49, Kcnip2, Pdxp, Prkdc, Sesn2, Abca1, Ulk1, Adamtsl4, Dock7, Hist1h3a, Sema6d, Ppp1r9b, Mdga1, Chd3, Nf1, Adcy1, Slc2a1, Rag1, Kcnj12, Pacs2, Brpf3, Cntln, Smarcc1, Abca7, Net1,…
GO:0006796	phosphate-containing compound metabolic process	0.000431419	1.22e-07	145	830	2771	24182	0	0	Adra2b, Dck, Pdgfrb, Atm, Gfra2, Ptprm, Pde4d, Cep192, Cd24a, Mst1, Pde3b, Shank3, Kat2b, Pklr, Lax1, Nudt4, Pdxp, Prkdc, Sesn2, Abca1, Ulk1, Dock7, Cd27, Pigq, Ppp1r9b, Gcnt2, Map4k5, Nf1, Podn, Adcy1, Abca7, Ccdc88c, Pip4k2c, Ptprb, Osbpl8, Vangl2, Camsap3, Kdr, Pi4k2b, Cbl, Pcyt1a, Prkd3, Ppat, Flt4, Ndst1, Tnfrsf14, Cad, Ppp1r15a, Mppe1, Limd1, Pla2g12a, Traf4, Reln, Myo1d, Acp5, Gdf3, Lrp8, …
GO:0006793	phosphorus metabolic process	0.000470679	1.33e-07	145	830	2775	24182	0	0	Adra2b, Dck, Pdgfrb, Atm, Gfra2, Ptprm, Pde4d, Cep192, Cd24a, Mst1, Pde3b, Shank3, Kat2b, Pklr, Lax1, Nudt4, Pdxp, Prkdc, Sesn2, Abca1, Ulk1, Dock7, Cd27, Pigq, Ppp1r9b, Gcnt2, Map4k5, Nf1, Podn, Adcy1, Abca7, Ccdc88c, Pip4k2c, Ptprb, Osbpl8, Vangl2, Camsap3, Kdr, Pi4k2b, Cbl, Pcyt1a, Prkd3, Ppat, Flt4, Ndst1, Tnfrsf14, Cad, Ppp1r15a, Mppe1, Limd1, Pla2g12a, Traf4, Reln, Myo1d, Acp5, Gdf3, Lrp8, …
GO:0001525	angiogenesis	0.000495708	1.4e-07	38	830	433	24182	0	0	Adra2b, Ptprb, Aqp1, Sphk1, Pdgfrb, Vangl2, E2f7, Ptprm, Hspg2, Kdr, Pde3b, Add1, Notch1, Flt4, Hif3a, Jam3, Tek, Nfatc3, Angpt2, E2f8, Tgfbr2, Sash1, Shb, Col4a1, Nf1, Hdac7, Eng, Ddah1, Ahr, Angpt1, Pml, Flt1, Col4a2, Rxra, Rbm15, Ephb2, Hs6st1, Rock2
GO:0008152	metabolic process	0.000496008	1.4e-07	419	830	10090	24182	0	0	Bdp1, Adra2b, Aff3, Parm1, Pdgfrb, Birc6, Atm, Ptprm, Pde4d, Rnf11, Slc16a1, Fam63b, C4a, Usp24, Hba-x, Pde3b, Shank3, Pklr, Nudt4, Nup160, Sesn2, Abca1, Klf16, Hist1h3a, Dido1, Ppp1r9b, Tead3, Trak2, Nf1, Podn, Galnt7, E2f2, Brpf3, Smarcc1, Rxra, Ikzf2, Zfp367, Ccdc88c, Peg3, Ptprb, Osbpl8, Ctsf, Vangl2, Nos1ap, B3galt2, 4932438A13Rik, Cbl, Nynrin, Trim2, 4930528F23Rik, Utp20, Add1, Hsd3b6, Ndst…
GO:0048519	negative regulation of biological process	0.000512021	1.45e-07	216	830	4558	24182	0	0	Tmem64, Mycbp2, Lpin1, Sp3, Pdgfrb, Birc6, Atm, Gfra2, Chst11, Ptprm, Atp2a2, Pde4d, Sox6, Cep192, Cd24a, Lgals1, Mst1, Hba-x, Pde3b, Rc3h1, Shank3, Kat2b, Rbfox2, Mbnl3, Atrx, Lax1, Pacsin2, Prkdc, Sesn2, Ulk1, E2f8, Klf16, Hist1h3a, Tfdp2, Cd27, Itpr1, Sema6d, Ppp1r9b, Mdga1, Gcnt2, Pag1, Sec14l1, Nf1, Podn, Zbed6, Rag1, Casp2, Sox4, Peg10, Smarcc1, Abca7, Rxra, Peg3, March8, Osbpl8, Tspan8, No…
GO:0048468	cell development	0.000530423	1.5e-07	118	830	2137	24182	0	0	Brca2, Mycbp2, Adra2b, Sphk1, Ntn3, Pdgfrb, Arid1b, Atm, Cecr2, Tmtc3, Hmga2, Chst11, Ptprm, Atp2a2, Ptprf, Szt2, Sox6, Kel, Cd24a, Gfap, Lgals1, Jmjd1c, Hba-x, Itga1, Shank3, Slc4a7, Kat2b, Rbfox2, Impad1, Xylt1, Atrx, Nfatc3, Tek, Artn, E2f4, Ift140, Kcnip2, Prkdc, Cpeb3, Atxn1, Eef2k, Ulk1, Alms1, Tgfbr2, Adamtsl4, Dock7, Pabpc4, Shb, Sema6d, Ppp1r9b, Nf1, Adcy1, Casp2, Sox4, Net1, Mib1, Dnmt3…
GO:0071840	cellular component organization or biogenesis	0.000622598	1.76e-07	258	830	5668	24182	0	0	Bdp1, Pdgfrb, Birc6, Atm, Ptprm, Slc16a1, Dync1h1, Shank3, Sesn2, Abca1, Adamtsl4, Hist1h3a, Sema6d, Ppp1r9b, Nf1, Kcnj12, Brpf3, Cntln, Smarcc1, Urb2, Rxra, Hist1h3c, Ccdc88c, Clgn, Osbpl8, Dst, Vangl2, 4932438A13Rik, 1300001I01Rik, Hspg2, Bsn, Cbl, 4930528F23Rik, Gjb2, Utp20, Add1, Ank1, Tcf3, Limd1, Stx2, Golm1, Utrn, Cd3d, Whsc1, Lrp8, Camsap1, Col4a1, Hist1h1e, Rab11fip2, Fhl1, Sesn1, Elk4, …
GO:0031323	regulation of cellular metabolic process	0.00070691	2e-07	242	830	5254	24182	0	0	Bdp1, Mycbp2, Adra2b, Lpin1, Aff3, Sp3, Parm1, Pdgfrb, Birc6, Atm, Gfra2, Pde4d, Szt2, Sox6, Cep192, Cd24a, Mst1, Hba-x, Rc3h1, Kat2b, Rbfox2, Mbnl3, Atrx, Lax1, Prkdc, Sesn2, Abca1, E2f8, Dock7, Klf16, Tfdp2, Cd27, Rif1, Ppp1r9b, Gcnt2, Tead3, Trak2, Nf1, Podn, Adcy1, Zbed6, Rag1, E2f2, Sox4, Smarcc1, Abca7, Rxra, Ikzf2, Pir, Zfp367, Ccdc88c, Peg3, Osbpl8, Vangl2, Nos1ap, Hbb-y, Camsap3, Kdr, Cb…
GO:0048514	blood vessel morphogenesis	0.000724447	2.05e-07	43	830	531	24182	0	0	Adra2b, Ptprb, Aqp1, Sphk1, Pdgfrb, Vangl2, E2f7, Ptprm, Hspg2, Kdr, Pde3b, Add1, Notch1, Flt4, Hif3a, Jam3, Sgpl1, Tek, Nfatc3, Angpt2, E2f8, Tgfbr2, Sash1, Shb, Col4a1, Nf1, Gja1, Hdac7, Eng, Ddah1, Sox4, Ahr, Angpt1, Flt1, Pml, Ephb2, Col4a2, Rxra, Rbm15, Hs6st1, Bmpr2, Rock2, Heg1
GO:0065007	biological regulation	0.000734333	2.08e-07	461	830	11331	24182	0	0	Bdp1, Tmem64, Adra2b, Aff3, Parm1, Pdgfrb, Birc6, Atm, Mfhas1, Arhgap32, Slc20a1, Ptprm, Pde4d, Slc16a1, C4a, Hba-x, Pde3b, Shank3, Sesn2, Abca1, Adamtsl4, Klf16, Hist1h3a, Dido1, Sema6d, Fgd6, Ppp1r9b, Tead3, Trak2, Nf1, Podn, Kcnj12, E2f2, Arl5a, Smarcc1, Rxra, Ikzf2, Zfp367, Ccdc88c, Peg3, Ano1, Osbpl8, Dst, Vangl2, Nos1ap, 4932438A13Rik, Cbl, Trim2, Add1, Vps13a, Ndst1, Ank1, Ppp1r15a, Tcf3, …
GO:0019222	regulation of metabolic process	0.000856639	2.42e-07	257	830	5662	24182	0	0	Bdp1, Adra2b, Aff3, Parm1, Pdgfrb, Birc6, Atm, Pde4d, Hba-x, Pde3b, Sesn2, Abca1, Klf16, Hist1h3a, Ppp1r9b, Tead3, Trak2, Nf1, Podn, E2f2, Smarcc1, Rxra, Ikzf2, Zfp367, Ccdc88c, Peg3, Osbpl8, Vangl2, Nos1ap, Cbl, Ppp1r15a, Tcf3, Limd1, Golm1, Dhx9, Bach2, Myo1d, Acp5, Gdf3, Whsc1, Lrp8, Hist1h1e, Elk4, Rad23a, Rbm15, Sorbs1, Rfx2, Brca2, Xpo5, Mc5r, Kcnq1ot1, Fosb, Psip1, Osm, Rc3h2, Stk3, Arrb1,…
GO:0006468	protein phosphorylation	0.000930017	2.63e-07	98	830	1697	24182	0	0	Adra2b, Sphk1, Unc5cl, Adam10, Pdgfrb, Atm, Gfra2, Atp2b4, Osm, Pde4d, Clspn, Stk3, Cd24a, Arrb1, Mst1, Prnp, Itga1, Shank3, Kat2b, Lax1, Tek, Deptor, Prkdc, Sesn2, Eef2k, Ulk1, Tgfbr2, Dock7, Cdkn2d, Ash1l, Cd27, Shb, Ppp1r9b, Gcnt2, Map4k5, Nf1, Podn, Angpt1, Abca7, Dok4, Stk35, Fnip2, Bmpr2, Ccdc88c, Cdk6, Snca, Trib2, Mast4, Osbpl8, Ankrd6, Socs3, Il12rb2, Cdkl1, Vangl2, Ccnd2, Dclk2, Zeb2, K…
GO:0018193	peptidyl-amino acid modification	0.0013794	3.9e-07	65	830	985	24182	0	0	Brca2, Adra2b, Sphk1, Pdgfrb, Atm, Bend3, Gfra2, Atp2b4, Osm, Pde4d, Clspn, Cd24a, Arrb1, Kat2b, Baz2a, Atrx, Tek, Prkdc, Nmt2, Tpst1, Ulk1, Tgfbr2, Dock7, Ash1l, Dpy19l1, Angpt1, Sox4, Brpf3, Fnip2, Dnmt3b, Snca, Mast4, Socs3, Il12rb2, Nos1ap, Crebbp, Dclk2, Kdr, Pkn2, Cbl, Prkd3, Spred1, Clk3, Mast2, Flt4, Tnfrsf14, Sema4d, Hist1h1d, Ppp1r15a, Cad, Ing5, Tcf3, Reln, Crlf1, Bcl11a, Whsc1, Lrp8, …
GO:0044267	cellular protein metabolic process	0.00140614	3.98e-07	201	830	4231	24182	0	0	Adra2b, Lpin1, Klhl7, Pdgfrb, Birc6, Atm, Gfra2, Ptprm, Pde4d, Rnf11, Zdhhc14, Cd24a, Fam63b, Mst1, Usp24, Rc3h1, Shank3, Kat2b, Atrx, Lax1, Usp49, Pdxp, Prkdc, Sesn2, Abca1, Ulk1, Dock7, Usp31, Cd27, Pigq, Ppp1r9b, Gcnt2, Map4k5, Trak2, Nf1, Podn, Galnt7, Rag1, Brpf3, Sox4, Smarcc1, Abca7, Larp1, Rxra, Ccdc88c, Ptprb, March8, Osbpl8, Ctsf, Vangl2, Nos1ap, B3galt2, Kdr, Cbl, Prkd3, Trim2, Ctsb, F…
GO:0048522	positive regulation of cellular process	0.00150141	4.25e-07	214	830	4570	24182	0	0	Tmem64, Adra2b, Lpin1, Sp3, Parm1, Pdgfrb, Birc6, Atm, Gfra2, Slc20a1, Tespa1, Sox6, Amigo3, Cd24a, Lgals1, Mst1, Tpcn1, Rc3h1, Shank3, Kat2b, Atrx, Pdxp, Prkdc, Sesn2, Crip2, Abca1, Ulk1, E2f8, Adamtsl4, Dock7, Cd27, Sema6d, Rif1, Ppp1r9b, Gcnt2, Tead3, Nf1, Adcy1, Rag1, Casp2, Sox4, Smarcc1, Abca7, Scoc, Net1, Larp1, Rxra, Ikzf2, Ano1, Peg3, Spire1, Pip4k2c, Osbpl8, Vangl2, Nos1ap, Kdr, Cbl, Nf…
GO:0051234	establishment of localization	0.00175102	4.95e-07	204	830	4321	24182	0	0	Ipo7, Pdgfrb, Atm, Slc20a1, Cltb, Atp2a2, Pde4d, Cep192, Slc16a1, Cd24a, Slc16a6, Dync1h1, Slc25a40, Hba-x, Pde3b, Tpcn1, Shank3, Slc4a7, Fam109b, Lax1, Slc25a38, Pacsin2, Fras1, Nup160, Kcnip2, Sesn2, Abca1, Lrba, Ulk1, Slc22a21, Cd27, Itpr1, Ppp1r9b, Trak2, Sec14l1, Nf1, Tmem184a, Slc16a10, Slc2a1, Kcnj12, Pacs2, Srl, Sox4, Abca7, Xpo7, Ano1, Kcnh3, Spire1, Arhgap21, Abcc3, Osbpl8, Dst, Nos1ap,…
GO:0071704	organic substance metabolic process	0.00185962	5.26e-07	400	830	9651	24182	0	0	Bdp1, Adra2b, Aff3, Parm1, Pdgfrb, Birc6, Atm, Ptprm, Pde4d, Rnf11, Slc16a1, Fam63b, C4a, Usp24, Hba-x, Pde3b, Shank3, Pklr, Nudt4, Nup160, Sesn2, Abca1, Klf16, Hist1h3a, Dido1, Ppp1r9b, Tead3, Trak2, Nf1, Podn, Galnt7, E2f2, Brpf3, Smarcc1, Rxra, Ikzf2, Zfp367, Ccdc88c, Peg3, Ptprb, Osbpl8, Ctsf, Vangl2, Nos1ap, B3galt2, 4932438A13Rik, Cbl, Nynrin, Trim2, 4930528F23Rik, Utp20, Add1, Hsd3b6, Ndst…
GO:0051239	regulation of multicellular organismal process	0.00274299	7.76e-07	140	830	2737	24182	0.0004	0.02	Tmem64, Adra2b, Pdgfrb, Tespa1, Ptprm, Atp2a2, Pde4d, Sox6, Amigo3, Cd24a, Lgals1, Mst1, Pde3b, Rc3h1, Shank3, Kat2b, Rbfox2, Ulk1, Dock7, Cd27, Sema6d, Mdga1, Gcnt2, Tead3, Sec14l1, Nf1, Rag1, Srl, Abca7, Rxra, Tspan8, Vangl2, Kdr, Bcl9l, Add1, Notch1, Flt4, Tnfrsf14, Mycn, Tcf3, Limd1, Stx2, Il1rl1, Reln, Sp4, Arfgef2, Tnfrsf13c, Acp5, Gdf3, Whsc1, Lrp8, Eng, Ache, Flt3, Gtf2ird1, Lck, Pml, Lat…
GO:0019220	regulation of phosphate metabolic process	0.00332733	9.41e-07	91	830	1585	24182	0.0004	0.02	Adra2b, Adcy7, Sphk1, Unc5cl, Pdgfrb, Atm, Mc5r, Gfra2, Atp2b4, Osm, Pde4d, Cep192, Clspn, Stk3, Cd24a, Arrb1, Mst1, Prnp, Itga1, Kat2b, Sh3glb1, Lax1, Tek, Slc39a10, Deptor, Prkdc, Sesn2, Atxn1, Eef2k, Abca1, Tgfbr2, Dock7, Cdkn2d, Ash1l, Cd27, Shb, Ppp1r9b, Gcnt2, Nf1, Podn, Adcy1, Angpt1, Abca7, Fnip2, Bmpr2, Ccdc88c, Snca, Lpcat1, Trib2, Osbpl8, Ankrd6, Socs3, Vangl2, Rundc3a, Akap12, Ccnd2, …
GO:0051174	regulation of phosphorus metabolic process	0.00341723	9.66e-07	91	830	1586	24182	0.0004	0.02	Adra2b, Adcy7, Sphk1, Unc5cl, Pdgfrb, Atm, Mc5r, Gfra2, Atp2b4, Osm, Pde4d, Cep192, Clspn, Stk3, Cd24a, Arrb1, Mst1, Prnp, Itga1, Kat2b, Sh3glb1, Lax1, Tek, Slc39a10, Deptor, Prkdc, Sesn2, Atxn1, Eef2k, Abca1, Tgfbr2, Dock7, Cdkn2d, Ash1l, Cd27, Shb, Ppp1r9b, Gcnt2, Nf1, Podn, Adcy1, Angpt1, Abca7, Fnip2, Bmpr2, Ccdc88c, Snca, Lpcat1, Trib2, Osbpl8, Ankrd6, Socs3, Vangl2, Rundc3a, Akap12, Ccnd2, …
GO:0065008	regulation of biological quality	0.00358496	1.01e-06	161	830	3270	24182	0.0003	0.02	Tmem64, Adra2b, Sp3, Pdgfrb, Atm, Tmem123, Ptprm, Atp2a2, Pde4d, Sox6, Slc16a1, Amigo3, Cd24a, Hba-x, Pde3b, Tpcn1, Rc3h1, Shank3, Slc4a7, Kat2b, Rbfox2, Atrx, Slc25a38, Kcnip2, Pdxp, Prkdc, Sesn2, Abca1, Ulk1, Itpr1, Sema6d, Mdga1, Gcnt2, Nf1, Tac2, Rag1, Sox4, Abca7, Scoc, Rxra, Ccdc88c, Ano1, Kcnh3, Spire1, Arhgap21, Osbpl8, Tspan8, 4932438A13Rik, Kdr, Add1, Vps13a, Ank1, Tcf3, Limd1, Stx2, Ho…
GO:0048869	cellular developmental process	0.00363045	1.03e-06	192	830	4056	24182	0.0003	0.02	Tmem64, Mycbp2, Adra2b, Lpin1, Sp3, Pdgfrb, Atm, Cecr2, Tmtc3, Chst11, Tespa1, Ptprm, Atp2a2, Szt2, Sox6, Cd24a, Lgals1, Hba-x, Rc3h1, Shank3, Slc4a7, Kat2b, Rbfox2, Mbnl3, Atrx, Slc25a38, Pacsin2, Kcnip2, Prkdc, Ulk1, E2f8, Adamtsl4, Dock7, Cd27, Sema6d, Ppp1r9b, Mdga1, Gcnt2, Tead3, Nf1, Adcy1, Rag1, Casp2, Sox4, Peg10, Net1, Rxra, Pir, Hs6st1, Spire1, Clgn, Osbpl8, Dst, Vangl2, 4932438A13Rik, …
GO:0016310	phosphorylation	0.00374939	1.06e-06	109	830	2007	24182	0.0003	0.02	Fn3k, Adra2b, Dck, Sphk1, Unc5cl, Adam10, Pdgfrb, Atm, Gfra2, Atp2b4, Osm, Pde4d, Clspn, Stk3, Cd24a, Arrb1, Mst1, Prnp, Itga1, Shank3, Kat2b, Impad1, Sh3glb1, Pklr, Lax1, Tek, Fn3krp, Deptor, Prkdc, Sesn2, Atxn1, Eef2k, Ulk1, Tgfbr2, Dock7, Cdkn2d, Ash1l, Cd27, Shb, Ppp1r9b, Gcnt2, Map4k5, Nf1, Podn, Angpt1, Abca7, Dok4, Stk35, Fnip2, Bmpr2, Ccdc88c, Cdk6, Snca, Trib2, Pip4k2c, Mast4, Osbpl8, An…
GO:0044763	single-organism cellular process	0.0037509	1.06e-06	473	830	11813	24182	0.0003	0.02	Tmem64, Adra2b, Pdgfrb, Birc6, Atm, Mfhas1, Arhgap32, Slc20a1, Ptprm, Pde4d, Slc16a1, Dync1h1, Usp24, Hba-x, Pde3b, Shank3, Pklr, Fras1, Nudt4, Sesn2, Abca1, Adamtsl4, Klf16, Hist1h3a, Dido1, Ccdc141, Sema6d, Fgd6, Ppp1r9b, Tead3, Trak2, Nf1, Podn, Galnt7, Kcnj12, E2f2, Arl5a, Cntln, Smarcc1, Rxra, Ccdc88c, Peg3, Ano1, Clgn, Osbpl8, Dst, Vangl2, Nos1ap, B3galt2, 4932438A13Rik, Hspg2, Bsn, Cbl, Tr…
GO:0080090	regulation of primary metabolic process	0.00409786	1.16e-06	236	830	5209	24182	0.0003	0.02	Bdp1, Mycbp2, Adra2b, Lpin1, Aff3, Sp3, Parm1, Pdgfrb, Birc6, Atm, Gfra2, Pde4d, Sox6, Cd24a, Mst1, Hba-x, Pde3b, Rc3h1, Kat2b, Rbfox2, Mbnl3, Atrx, Lax1, Prkdc, Sesn2, Abca1, E2f8, Dock7, Klf16, Tfdp2, Cd27, Rif1, Ppp1r9b, Gcnt2, Tead3, Trak2, Nf1, Podn, Adcy1, Zbed6, Rag1, E2f2, Sox4, Smarcc1, Abca7, Rxra, Ikzf2, Pir, Zfp367, Ccdc88c, Peg3, Osbpl8, Vangl2, Nos1ap, Hbb-y, Kdr, Cbl, Nfat5, Pdlim1…
GO:0050789	regulation of biological process	0.00494827	1.4e-06	437	830	10790	24182	0.0003	0.02	Bdp1, Tmem64, Adra2b, Aff3, Parm1, Pdgfrb, Birc6, Atm, Mfhas1, Arhgap32, Slc20a1, Ptprm, Pde4d, Slc16a1, C4a, Hba-x, Pde3b, Shank3, Sesn2, Abca1, Adamtsl4, Klf16, Hist1h3a, Dido1, Sema6d, Fgd6, Ppp1r9b, Tead3, Trak2, Nf1, Podn, Kcnj12, E2f2, Arl5a, Smarcc1, Rxra, Ikzf2, Zfp367, Ccdc88c, Peg3, Ano1, Osbpl8, Dst, Vangl2, Nos1ap, 4932438A13Rik, Cbl, Trim2, Add1, Ndst1, Ank1, Ppp1r15a, Tcf3, Limd1, S…
GO:0044238	primary metabolic process	0.00524788	1.48e-06	377	830	9083	24182	0.0003	0.02	Bdp1, Adra2b, Aff3, Parm1, Pdgfrb, Birc6, Atm, Ptprm, Pde4d, Rnf11, Slc16a1, Fam63b, C4a, Usp24, Hba-x, Pde3b, Shank3, Pklr, Nudt4, Sesn2, Abca1, Klf16, Dido1, Ppp1r9b, Tead3, Trak2, Nf1, Podn, Galnt7, E2f2, Brpf3, Smarcc1, Rxra, Ikzf2, Zfp367, Ccdc88c, Peg3, Ptprb, Osbpl8, Ctsf, Vangl2, Nos1ap, B3galt2, 4932438A13Rik, Cbl, Nynrin, Trim2, 4930528F23Rik, Utp20, Hsd3b6, Ndst1, Cad, Ppp1r15a, Tcf3, …
GO:0019538	protein metabolic process	0.00527921	1.49e-06	220	830	4805	24182	0.0003	0.02	Mycbp2, Adra2b, Adam12, Lpin1, Klhl7, Pdgfrb, Birc6, Atm, Gfra2, Ptprm, Pde4d, Rnf11, Zdhhc14, Cd24a, Fam63b, C4a, Mst1, Usp24, Rc3h1, Shank3, Kat2b, Atrx, Lax1, Usp49, Pdxp, Prkdc, Sesn2, Abca1, Ulk1, Dock7, Usp31, Cd27, Pigq, Ppp1r9b, Gcnt2, Map4k5, Trak2, Nf1, Podn, Galnt7, Rag1, Casp2, Sox4, Brpf3, Smarcc1, Abca7, Larp1, Rxra, Ccdc88c, March8, Ptprb, Osbpl8, Ctsf, Vangl2, Nos1ap, B3galt2, Kdr…
GO:0009059	macromolecule biosynthetic process	0.00569425	1.61e-06	203	830	4367	24182	0.0003	0.02	Bdp1, Mycbp2, Lpin1, Aff3, Sp3, Parm1, Pdgfrb, Atm, Chst11, Orc5, Zdhhc14, Sox6, Hba-x, Rc3h1, Kat2b, Rbfox2, Atrx, Prkdc, Sesn2, Abca1, E2f8, Klf16, Tfdp2, Dido1, Cd27, Pigq, Gcnt2, Tead3, Trak2, Galnt7, Zbed6, E2f2, Sox4, Smarcc1, Abca7, Larp1, Rxra, Ikzf2, Pir, Hs6st1, Zfp367, Peg3, March8, Vangl2, B3galt2, Hbb-y, Kdr, Nfat5, Pdlim1, Cdyl, Bcl9l, Notch1, Zfp341, Ndst1, Hif3a, Rbm3, Ppp1r15a, M…
GO:0006811	ion transport	0.00585751	1.66e-06	77	830	1290	24182	0.0003	0.02	Aqp1, Slc5a2, Pdgfrb, Slc20a1, Atp2b4, Atp2a2, Atp13a3, Pde4d, Slc6a9, Ano2, Slc16a1, Kel, Slc16a6, Atp6v0a1, Neto2, Prnp, Tpcn1, Tmc8, Shank3, Slc4a7, Slc12a4, Atp7b, Kcnj5, Nfatc3, Slc39a10, Kcnip2, Add2, Slc22a3, Slc22a21, Itpr1, Sec14l1, Nf1, Hcn3, Slc16a10, Slc2a1, Kcnj12, Srl, Slc1a5, Ano1, Snca, Kcnh3, Abcc3, Nos1ap, Rhd, Slc4a5, Slc20a2, Serinc5, Slc1a3, Slc26a1, Slc22a4, Slc4a1, Fam132b,…
GO:0006810	transport	0.00635367	1.8e-06	195	830	4167	24182	0.0003	0.02	Ipo7, Pdgfrb, Slc20a1, Cltb, Atp2a2, Pde4d, Slc16a1, Cd24a, Slc16a6, Dync1h1, Slc25a40, Hba-x, Pde3b, Tpcn1, Shank3, Slc4a7, Fam109b, Lax1, Slc25a38, Pacsin2, Fras1, Nup160, Kcnip2, Sesn2, Abca1, Lrba, Ulk1, Slc22a21, Cd27, Itpr1, Trak2, Sec14l1, Nf1, Tmem184a, Slc16a10, Slc2a1, Kcnj12, Pacs2, Srl, Sox4, Abca7, Xpo7, Ano1, Kcnh3, Spire1, Arhgap21, Abcc3, Osbpl8, Dst, Nos1ap, Gga2, Hbb-y, Nup210, …
GO:0009058	biosynthetic process	0.0070519	1.99e-06	239	830	5325	24182	0.0003	0.02	Bdp1, Mycbp2, Lpin1, Aff3, Sp3, Parm1, Pdgfrb, Atm, Chst11, Orc5, Zdhhc14, Sox6, Mst1, Hba-x, Rc3h1, Kat2b, Rbfox2, Pklr, Atrx, Prkdc, Sesn2, Abca1, E2f8, Klf16, Tfdp2, Dido1, Cd27, Pigq, Gcnt2, Tead3, Trak2, Nf1, Galnt7, Adcy1, Zbed6, E2f2, Sox4, Smarcc1, Abca7, Larp1, Rxra, Ikzf2, Pir, Hs6st1, Zfp367, Peg3, March8, Vangl2, B3galt2, Hbb-y, Kdr, Pcyt1a, Ppat, Nfat5, Pdlim1, Cdyl, Bcl9l, Notch1, H…
GO:0001569	patterning of blood vessels	0.00815064	2.31e-06	10	830	45	24182	0.0003	0.02	Nfatc3, Tek, Col4a1, Eng, Vangl2, Angpt1, Ahr, Flt1, Tgfbr2, Rbm15
GO:0007169	transmembrane receptor protein tyrosine kinase signaling pathway	0.00937483	2.65e-06	39	830	507	24182	0.0006	0.04	Snca, Adra2b, Osbpl8, Socs3, Pdgfrb, Gfra2, Fat4, Ptprf, Kdr, Sh3tc2, Cbl, Setx, Itga1, Notch1, Flt4, Ndst1, Sgpl1, Tek, Fam132a, Leprot, Atxn1, Angpt2, Ulk1, Col4a1, Pag1, Zfp106, Ptp4a3, Flt3, Lck, Angpt1, Flt1, Smarcc1, Dok4, Col4a2, Sorbs1, Runx2, Ephb2, Kit, Bmpr2
GO:0007166	cell surface receptor signaling pathway	0.0101616	2.87e-06	116	830	2218	24182	0.0006	0.04	Tmem64, Adra2b, Sphk1, Adam10, Pdgfrb, Birc6, Gfra2, Hmga2, Chst11, Tespa1, Osm, Ptprf, Stk3, Cd24a, Neto2, Prnp, Itga1, Cd82, Tmc8, Rc3h1, Shank3, Lax1, Artn, Tek, Ift140, Slc39a10, Deptor, Fam132a, Atxn1, Ulk1, Tgfbr2, Tnfsf10, Cd27, Shb, Sema6d, Gcnt2, Znrf3, Pag1, Nf1, Podn, Ptp4a3, Casp2, Angpt1, Sox4, Peg10, Ccr9, Smarcc1, Abca7, Mib1, Dok4, Bmpr2, Ccdc88c, Cdk6, Snca, Ssh1, Osbpl8, Ankrd6,…
GO:0044249	cellular biosynthetic process	0.0107359	3.04e-06	231	830	5142	24182	0.0005	0.04	Bdp1, Mycbp2, Lpin1, Aff3, Sp3, Parm1, Pdgfrb, Atm, Chst11, Orc5, Zdhhc14, Sox6, Mst1, Hba-x, Rc3h1, Kat2b, Rbfox2, Pklr, Atrx, Prkdc, Sesn2, Abca1, E2f8, Klf16, Tfdp2, Dido1, Cd27, Pigq, Gcnt2, Tead3, Trak2, Nf1, Galnt7, Adcy1, Zbed6, E2f2, Sox4, Smarcc1, Abca7, Larp1, Rxra, Ikzf2, Pir, Hs6st1, Zfp367, Peg3, Vangl2, B3galt2, Hbb-y, Kdr, Pcyt1a, Ppat, Nfat5, Pdlim1, Cdyl, Bcl9l, Notch1, Zfp341, A…
GO:0009791	post-embryonic development	0.012607	3.57e-06	17	830	134	24182	0.0005	0.04	Atm, Tmtc3, Chst11, Ash1l, Szt2, Sox6, Kdr, Rc3h2, Itpr1, Flt3, Ahr, Flt1, Impad1, Plagl2, Sgpl1, Heg1, Atrx
GO:0035295	tube development	0.0131915	3.73e-06	47	830	673	24182	0.0008	0.06	Aqp1, Sp3, Pdgfrb, Vangl2, Cecr2, Tmtc3, Hmga2, Fat4, Zeb2, Rc3h2, Kdr, Stk3, Mst1, Jmjd1c, Shank3, Notch1, Flt4, Atrx, Tek, Nfatc3, Mycn, Ift140, Stx2, Traf4, Atxn1, Tgfbr2, Crlf1, Luzp1, Col4a1, Nf1, Gja1, Eng, Sox4, Ahr, Angpt1, Flt1, Pml, Slc12a2, Mib1, Rbm15, Sox11, Kit, Hs6st1, Bmpr2, Ptch1, Rock2, Heg1
GO:1901576	organic substance biosynthetic process	0.0144142	4.08e-06	234	830	5242	24182	0.0008	0.06	Bdp1, Mycbp2, Lpin1, Aff3, Sp3, Parm1, Pdgfrb, Atm, Chst11, Orc5, Zdhhc14, Sox6, Mst1, Hba-x, Rc3h1, Kat2b, Rbfox2, Pklr, Atrx, Prkdc, Sesn2, Abca1, E2f8, Klf16, Tfdp2, Dido1, Cd27, Pigq, Gcnt2, Tead3, Trak2, Nf1, Galnt7, Adcy1, Zbed6, E2f2, Sox4, Smarcc1, Abca7, Larp1, Rxra, Ikzf2, Pir, Hs6st1, Zfp367, Peg3, March8, Vangl2, B3galt2, Hbb-y, Kdr, Pcyt1a, Ppat, Nfat5, Pdlim1, Cdyl, Bcl9l, Notch1, H…
GO:0001932	regulation of protein phosphorylation	0.0158839	4.49e-06	74	830	1258	24182	0.0008	0.06	Adra2b, Sphk1, Unc5cl, Pdgfrb, Atm, Gfra2, Atp2b4, Osm, Pde4d, Clspn, Stk3, Cd24a, Arrb1, Mst1, Prnp, Itga1, Kat2b, Lax1, Tek, Deptor, Prkdc, Sesn2, Eef2k, Tgfbr2, Dock7, Cdkn2d, Ash1l, Cd27, Shb, Ppp1r9b, Gcnt2, Nf1, Podn, Angpt1, Abca7, Fnip2, Bmpr2, Ccdc88c, Snca, Trib2, Osbpl8, Socs3, Ankrd6, Vangl2, Ccnd2, Zeb2, Kdr, Phlpp1, Cbl, Spred1, Dusp1, Flt4, Tnfrsf14, Sema4d, Ppp1r15a, Traf4, Ibtk, …
GO:2000026	regulation of multicellular organismal development	0.0160744	4.55e-06	99	830	1834	24182	0.0008	0.06	Brca2, Tmem64, Adra2b, Aqp1, Sphk1, Pdgfrb, Hmga2, Tespa1, Ptprm, Ptprf, Sox6, Amigo3, Kel, Stk3, Cd24a, Gfap, Lgals1, Mst1, Pde3b, Rc3h1, Shank3, Kat2b, Rbfox2, Xylt1, Tek, Zbtb7a, Cpeb3, Atxn1, Eef2k, Ulk1, Tgfbr2, Dock7, Ikzf1, Cd27, Shb, Sema6d, Mdga1, Gcnt2, Znrf3, Nf1, Hdac7, Ddah1, Rag1, Ahr, Lmo2, Mib1, Rxra, Dnmt3b, Bmpr2, Cdk6, Ssh1, Ankrd6, Vangl2, Thoc2, Phospho1, Fat4, Zeb2, Kdr, Lfn…
GO:0022008	neurogenesis	0.0163781	4.63e-06	88	830	1578	24182	0.0008	0.06	Mycbp2, Adra2b, Sphk1, Ntn3, Arid1b, Cecr2, Hmga2, Ptprm, Ptprf, Szt2, Sox6, Kel, Cd24a, Gfap, Lgals1, Itga1, Shank3, Tacc1, Slc4a7, Kat2b, Rbfox2, Xylt1, Artn, Ift140, Nfix, Kcnip2, Cpeb3, Atxn1, Eef2k, Ulk1, Alms1, Dock7, Ikzf1, Sema6d, Ppp1r9b, Mdga1, Tead3, Nf1, Adcy1, Sox4, Mib1, Dnmt3b, Hs6st1, Bmpr2, Cdk6, Spire1, Ssh1, Prx, Dst, Vangl2, Thoc2, Dclk2, Fat4, Zeb2, Camsap3, Kdr, Slc1a3, Sh3t…
GO:0060255	regulation of macromolecule metabolic process	0.0168069	4.75e-06	236	830	5306	24182	0.0007	0.06	Bdp1, Mycbp2, Adra2b, Lpin1, Aff3, Sp3, Parm1, Pdgfrb, Birc6, Atm, Gfra2, Tmtc3, Pde4d, Sox6, Cd24a, Mst1, Hba-x, Rc3h1, Kat2b, Rbfox2, Mbnl3, Atrx, Lax1, Prkdc, Sesn2, Ulk1, E2f8, Dock7, Klf16, Hist1h3a, Tfdp2, Cd27, Rif1, Ppp1r9b, Gcnt2, Tead3, Trak2, Nf1, Podn, Zbed6, Rag1, E2f2, Sox4, Smarcc1, Abca7, Rxra, Ikzf2, Pir, Zfp367, Ccdc88c, Peg3, March8, Osbpl8, Vangl2, Nos1ap, Hbb-y, Kdr, Cbl, Nfa…
GO:0031324	negative regulation of cellular metabolic process	0.0172664	4.88e-06	115	830	2219	24182	0.0007	0.06	Brca2, Lpin1, Aqp1, Xpo5, Sp3, Birc6, Atm, Bend3, Gfra2, Hmga2, Atp2b4, E2f7, Rnf139, Pde4d, Sox6, Cep192, Arrb1, Runx1t1, Mst1, Prnp, Hba-x, Rc3h1, Kat2b, Rbfox2, Baz2a, Atrx, Lax1, Nfatc3, Mospd1, Cast, Nfix, Zbtb7a, Deptor, Fam132a, Prkdc, Uhrf1, Cpeb3, Sesn2, Atxn1, E2f8, Klf16, Cdkn2d, Tfdp2, Ikzf1, Ash1l, Shb, Ppp1r9b, Nf1, Podn, Hdac7, Zbed6, Rag1, Angpt1, Ahr, Sox4, Bahcc1, Smarcc1, Abca7…
GO:0098609	cell-cell adhesion	0.0189185	5.35e-06	62	830	999	24182	0.0017	0.14	Satb1, Sp3, Crebbp, Tespa1, Ptprm, Fat4, Ptprf, Camsap3, Rc3h2, Amigo3, Lfng, Cd24a, Lgals1, Slc4a1, Cnn3, Prnp, Pdlim1, Rc3h1, Add1, Icam4, Sema4d, Jam3, Tnfrsf14, Cd93, Lax1, Nfatc3, Tek, Pacsin2, Tcf3, Cd47, Prkdc, Tnfrsf21, Tfrc, Tgfbr2, Tnfrsf13c, Nlrc3, Cd3d, Hist1h3a, Bcl11a, Tjp1, Ikzf1, Cd27, Shb, Gcnt2, Pag1, Ctnnd1, Flt3, Rag1, Pkp4, Lck, B4galnt2, Sox4, Cdh5, Ccr9, Icam5, Cd2ap, Pak4,…
GO:0070486	leukocyte aggregation	0.0195696	5.53e-06	36	830	465	24182	0.0017	0.14	Satb1, Sp3, Tespa1, Rc3h2, Lfng, Cd24a, Lgals1, Slc4a1, Prnp, Rc3h1, Sema4d, Tnfrsf14, Nfatc3, Lax1, Tcf3, Cd47, Prkdc, Tnfrsf21, Tfrc, Tgfbr2, Tnfrsf13c, Nlrc3, Bcl11a, Cd3d, Ikzf1, Shb, Cd27, Pag1, Flt3, Lck, Rag1, Sox4, Ccr9, Runx2, Kit, Cdk6
GO:0019438	aromatic compound biosynthetic process	0.0195972	5.54e-06	171	830	3620	24182	0.0017	0.14	Bdp1, Mycbp2, Lpin1, Aff3, Sp3, Parm1, Pdgfrb, Atm, Sox6, Hba-x, Kat2b, Rbfox2, Pklr, Atrx, Prkdc, Sesn2, Abca1, E2f8, Klf16, Tfdp2, Dido1, Tead3, Trak2, Nf1, Adcy1, Zbed6, E2f2, Sox4, Smarcc1, Rxra, Ikzf2, Pir, Zfp367, Peg3, Hbb-y, Kdr, Ppat, Nfat5, Pdlim1, Cdyl, Bcl9l, Notch1, Zfp341, Ank1, Hif3a, Cad, Ppp1r15a, Mycn, Tcf3, Limd1, Bach2, Reln, Sp4, Gdf3, Whsc1, Lrp8, Eng, Hist1h1e, Gtf2ird1, Pm…
GO:0042325	regulation of phosphorylation	0.0201866	5.71e-06	78	830	1357	24182	0.0016	0.14	Adra2b, Sphk1, Unc5cl, Pdgfrb, Atm, Gfra2, Atp2b4, Osm, Pde4d, Clspn, Stk3, Cd24a, Arrb1, Mst1, Prnp, Itga1, Kat2b, Sh3glb1, Lax1, Tek, Deptor, Prkdc, Sesn2, Atxn1, Eef2k, Tgfbr2, Dock7, Cdkn2d, Ash1l, Cd27, Shb, Ppp1r9b, Gcnt2, Nf1, Podn, Angpt1, Abca7, Fnip2, Bmpr2, Ccdc88c, Snca, Trib2, Osbpl8, Socs3, Ankrd6, Vangl2, Ccnd2, Gadd45gip1, Zeb2, Kdr, Phlpp1, Cbl, Spred1, Dusp1, Flt4, Tnfrsf14, Sem…
GO:0009892	negative regulation of metabolic process	0.0206279	5.83e-06	123	830	2422	24182	0.0016	0.14	Brca2, Zfp503, Mycbp2, Lpin1, Aqp1, Xpo5, Sp3, Birc6, Atm, Kcnq1ot1, Bend3, Gfra2, Hmga2, Atp2b4, E2f7, Rnf139, Pde4d, Sox6, Cep192, Arrb1, Runx1t1, Mst1, Prnp, Hba-x, Pde3b, Rc3h1, Kat2b, Rbfox2, Baz2a, Atrx, Lax1, Nfatc3, Mospd1, Cast, Nfix, Zbtb7a, Deptor, Fam132a, Prkdc, Uhrf1, Cpeb3, Sesn2, Atxn1, E2f8, Klf16, Hist1h3a, Cdkn2d, Tfdp2, Ikzf1, Ash1l, Shb, Ppp1r9b, Nf1, Podn, Hdac7, Zbed6, Rag1…
GO:0018130	heterocycle biosynthetic process	0.0232936	6.59e-06	170	830	3605	24182	0.0016	0.14	Bdp1, Mycbp2, Lpin1, Aff3, Sp3, Parm1, Pdgfrb, Atm, Sox6, Hba-x, Kat2b, Rbfox2, Pklr, Atrx, Prkdc, Sesn2, Abca1, E2f8, Klf16, Tfdp2, Dido1, Tead3, Trak2, Nf1, Adcy1, Zbed6, E2f2, Sox4, Smarcc1, Rxra, Ikzf2, Pir, Zfp367, Peg3, Hbb-y, Kdr, Ppat, Nfat5, Pdlim1, Cdyl, Bcl9l, Notch1, Zfp341, Ank1, Hif3a, Cad, Ppp1r15a, Mycn, Tcf3, Limd1, Bach2, Reln, Sp4, Gdf3, Whsc1, Lrp8, Eng, Hist1h1e, Gtf2ird1, Pm…
GO:0034101	erythrocyte homeostasis	0.0265343	7.5e-06	16	830	127	24182	0.0016	0.14	Slc25a38, Alas2, Sox6, Cd24a, Sp3, Hba-x, Lmo2, Add1, Rhd, Rbfox2, Klf1, Ank1, Kit, Ikzf1, Epb4.2, Cdk6
GO:0007167	enzyme linked receptor protein signaling pathway	0.0281253	7.95e-06	53	830	818	24182	0.0018	0.16	Snca, Adra2b, Osbpl8, Socs3, Pdgfrb, Gfra2, Chst11, Fat4, Ptprf, Kdr, Sh3tc2, Ltbp1, Cbl, Setx, Itga1, Bcl9l, Notch1, Flt4, Ndst1, Sgpl1, Tek, Akap7, Fam132a, Leprot, Angpt2, Atxn1, Ppm1l, Ulk1, Tgfbr2, Gdf3, Gcnt2, Col4a1, Pag1, Zfp106, Eng, Ptp4a3, Lnpep, Flt3, Lck, Angpt1, Peg10, Flt1, Pml, Cdh5, Smarcc1, Ephb2, Runx2, Col4a2, Sorbs1, Dok4, Sox11, Kit, Bmpr2
GO:1901362	organic cyclic compound biosynthetic process	0.0289744	8.19e-06	174	830	3721	24182	0.0018	0.16	Bdp1, Mycbp2, Lpin1, Aff3, Sp3, Parm1, Pdgfrb, Atm, Sox6, Hba-x, Kat2b, Rbfox2, Pklr, Atrx, Prkdc, Sesn2, Abca1, E2f8, Klf16, Tfdp2, Dido1, Tead3, Trak2, Nf1, Adcy1, Zbed6, E2f2, Sox4, Smarcc1, Rxra, Ikzf2, Pir, Zfp367, Peg3, Hbb-y, Kdr, Ppat, Nfat5, Pdlim1, Cdyl, Bcl9l, Notch1, Hsd3b6, Zfp341, Ank1, Hif3a, Cad, Ppp1r15a, Mycn, Tcf3, Limd1, Bach2, Reln, Sp4, Gdf3, Whsc1, Lrp8, Eng, Hist1h1e, Gtf2…
GO:0008219	cell death	0.0304266	8.6e-06	100	830	1886	24182	0.0018	0.16	Brca2, Aqp1, Sphk1, Pdgfrb, Birc6, Atm, Tmem123, Cecr2, Fbxo10, Chst11, Osm, Ptprf, Stk3, Cd24a, Arrb1, Lgals1, Mst1, Prnp, Itga1, Tmc8, Slc4a7, Sh3glb1, Usp7, Tek, Cast, Slc39a10, Deptor, Prkdc, Eef2k, Ulk1, Alms1, Tgfbr2, Adamtsl4, Tnfsf10, Cdkn2d, Dido1, Cd27, Shb, Itpr1, Gramd4, Nf1, Hdac7, Rag1, Casp2, Pacs2, E2f2, Angpt1, Ahr, Sox4, Peg10, Net1, Rxra, Fnip2, Bmpr2, Plagl2, Peg3, Snca, Ssh1,…
GO:0042110	T cell activation	0.0332583	9.41e-06	35	830	457	24182	0.0017	0.16	Satb1, Sp3, Tespa1, Rc3h2, Lfng, Cd24a, Lgals1, Slc4a1, Prnp, Rc3h1, Tnfrsf14, Nfatc3, Lax1, Tcf3, Cd47, Prkdc, Tnfrsf21, Tfrc, Tgfbr2, Tnfrsf13c, Nlrc3, Bcl11a, Cd3d, Ikzf1, Shb, Cd27, Pag1, Flt3, Lck, Rag1, Sox4, Ccr9, Runx2, Kit, Cdk6
GO:0070489	T cell aggregation	0.0332583	9.41e-06	35	830	457	24182	0.0017	0.16	Satb1, Sp3, Tespa1, Rc3h2, Lfng, Cd24a, Lgals1, Slc4a1, Prnp, Rc3h1, Tnfrsf14, Nfatc3, Lax1, Tcf3, Cd47, Prkdc, Tnfrsf21, Tfrc, Tgfbr2, Tnfrsf13c, Nlrc3, Bcl11a, Cd3d, Ikzf1, Shb, Cd27, Pag1, Flt3, Lck, Rag1, Sox4, Ccr9, Runx2, Kit, Cdk6
GO:0016337	single organismal cell-cell adhesion	0.0347365	9.82e-06	48	830	719	24182	0.0017	0.16	Satb1, Sp3, Tespa1, Camsap3, Rc3h2, Lfng, Cd24a, Lgals1, Slc4a1, Prnp, Rc3h1, Icam4, Sema4d, Jam3, Tnfrsf14, Cd93, Lax1, Tek, Nfatc3, Tcf3, Cd47, Prkdc, Tnfrsf21, Tfrc, Tgfbr2, Tnfrsf13c, Nlrc3, Cd3d, Bcl11a, Ikzf1, Shb, Cd27, Gcnt2, Pag1, Ctnnd1, Flt3, Rag1, Pkp4, Lck, Sox4, B4galnt2, Cdh5, Ccr9, Icam5, Cd2ap, Runx2, Kit, Cdk6
GO:0071593	lymphocyte aggregation	0.0348577	9.86e-06	35	830	458	24182	0.0017	0.16	Satb1, Sp3, Tespa1, Rc3h2, Lfng, Cd24a, Lgals1, Slc4a1, Prnp, Rc3h1, Tnfrsf14, Nfatc3, Lax1, Tcf3, Cd47, Prkdc, Tnfrsf21, Tfrc, Tgfbr2, Tnfrsf13c, Nlrc3, Bcl11a, Cd3d, Ikzf1, Shb, Cd27, Pag1, Flt3, Lck, Rag1, Sox4, Ccr9, Runx2, Kit, Cdk6
GO:0030218	erythrocyte differentiation	0.0369069	1.04e-05	15	830	116	24182	0.0017	0.16	Slc25a38, Alas2, Sox6, Sp3, Hba-x, Lmo2, Add1, Rhd, Rbfox2, Klf1, Ank1, Kit, Ikzf1, Epb4.2, Cdk6
GO:0002376	immune system process	0.037711	1.07e-05	110	830	2136	24182	0.0016	0.16	Brca2, Tmem64, Ipo7, Sp3, Adam10, Atm, Prrc2c, Tespa1, Osm, Pde4d, Rc3h2, Sox6, Stk3, Cd24a, Mpp1, Cd55, C4a, Lgals1, Mst1, Prnp, Hba-x, Itga1, Rc3h1, Rbfox2, Lax1, Slc25a38, Nfatc3, Tek, Artn, Alas2, Sh3pxd2a, Cd47, Slc39a10, Zbtb7a, Prkdc, 3110056O03Rik, Crip2, Add2, Tgfbr2, Dock7, Nlrc3, Pabpc4, Tnfsf10, Ikzf1, Cd27, Shb, Pag1, Sec14l1, Nf1, Hdac7, Rag1, Angpt1, Ahr, Sox4, Ccr9, Lmo2, Pir, Cdk…
GO:0009987	cellular process	0.0390811	1.11e-05	573	830	15003	24182	0.0016	0.16	Bdp1, Tmem64, Adra2b, Aff3, Atm, Arhgap32, Pde4d, Rnf11, Slc16a1, Fam63b, Dync1h1, Usp24, Pde3b, Pklr, Fras1, Sesn2, Dido1, Fgd6, Tead3, Podn, Galnt7, Arl5a, Cntln, Smarcc1, Rxra, Zfp367, Ccdc88c, Peg3, Ano1, Clgn, Osbpl8, Dst, Vangl2, Nos1ap, 4932438A13Rik, 1300001I01Rik, Bsn, Trim2, Utp20, Add1, Ndst1, Tcf3, Limd1, Golm1, Dhx9, Utrn, Myo1d, Gdf3, Heca, Lrp8, Homer2, Slc7a2, Zfp106, Hist1h1e, Hm…
GO:0030217	T cell differentiation	0.0398687	1.13e-05	23	830	242	24182	0.0016	0.16	Nfatc3, Tcf3, Satb1, Sp3, Prkdc, Tgfbr2, Cd3d, Bcl11a, Tespa1, Ikzf1, Cd27, Shb, Rc3h2, Lfng, Flt3, Rag1, Lck, Sox4, Ccr9, Rc3h1, Runx2, Kit, Cdk6
GO:0010631	epithelial cell migration	0.0452187	1.28e-05	22	830	227	24182	0.0016	0.16	Tek, Aqp1, Plekhg5, Angpt2, Tgfbr2, Macf1, Ptprm, Sash1, Gab2, Zeb2, Kdr, Pkn2, Nf1, Hdac7, Ptp4a3, Angpt1, Notch1, Kit, Flt4, Bmpr2, Clasp1, Rock2
GO:0060562	epithelial tube morphogenesis	0.0459295	1.3e-05	30	830	369	24182	0.0016	0.16	Nfatc3, Tek, Mycn, Vangl2, Cecr2, Tgfbr2, Tmtc3, Hmga2, Fat4, Zeb2, Luzp1, Kdr, Col4a1, Stk3, Gja1, Eng, Mst1, Angpt1, Sox4, Ahr, Flt1, Pml, Slc12a2, Shank3, Notch1, Mib1, Rbm15, Sox11, Ptch1, Rock2
GO:0034645	cellular macromolecule biosynthetic process	0.0479411	1.36e-05	193	830	4246	24182	0.0016	0.16	Bdp1, Mycbp2, Lpin1, Aff3, Sp3, Parm1, Pdgfrb, Atm, Chst11, Orc5, Zdhhc14, Sox6, Hba-x, Rc3h1, Kat2b, Rbfox2, Atrx, Prkdc, Sesn2, Abca1, E2f8, Klf16, Tfdp2, Dido1, Pigq, Gcnt2, Tead3, Trak2, Galnt7, Zbed6, E2f2, Sox4, Smarcc1, Abca7, Larp1, Rxra, Ikzf2, Pir, Hs6st1, Zfp367, Peg3, Vangl2, B3galt2, Hbb-y, Kdr, Nfat5, Pdlim1, Cdyl, Bcl9l, Notch1, Zfp341, Hif3a, Rbm3, Ppp1r15a, Mycn, Mppe1, Tcf3, Lim…
GO:0034654	nucleobase-containing compound biosynthetic process	0.0498923	1.41e-05	166	830	3550	24182	0.0016	0.16	Bdp1, Mycbp2, Lpin1, Aff3, Sp3, Parm1, Pdgfrb, Atm, Sox6, Hba-x, Kat2b, Rbfox2, Pklr, Atrx, Prkdc, Sesn2, Abca1, E2f8, Klf16, Tfdp2, Dido1, Tead3, Trak2, Nf1, Adcy1, Zbed6, E2f2, Sox4, Smarcc1, Rxra, Ikzf2, Pir, Zfp367, Peg3, Hbb-y, Kdr, Ppat, Nfat5, Pdlim1, Cdyl, Bcl9l, Notch1, Zfp341, Hif3a, Cad, Ppp1r15a, Mycn, Tcf3, Limd1, Bach2, Reln, Sp4, Gdf3, Whsc1, Lrp8, Eng, Hist1h1e, Gtf2ird1, Pml, Elk…
