## Supplemental Table 7 for "EKLF/KLF1 expression defines a unique macrophage subset during mouse erythropoiesis"

### Sheet: eklf_dependent
Gene Name	KO_log2FC	EKLF_GFP_log2FC
1300017J02Rik	-4.81232	1.71054
2310022B05Rik	-1.05304	0.735432
4931406P16Rik	-0.720237	0.632105
5730508B09Rik	-0.607627	0.860983
Abca7	-0.718219	0.476437
Abcb10	-0.688464	1.49645
Abcb4	-0.840188	1.47614
Abcg4	-1.16813	1.54094
Acap3	-0.625081	0.610695
Ache	-0.943127	1.56062
Acot11	-2.18917	1.96266
Acp5	-0.928893	1.53809
Acss1	-0.841722	1.21848
Acta1	-3.27903	2.18217
Adam10	-1.01809	0.366711
Adamts3	-0.749454	0.989629
Adcy1	-5.87517	2.59354
Adcy7	-0.997548	0.350269
Add1	-0.786582	0.873583
Add2	-3.01837	2.05568
Adra2b	-3.14182	1.71288
Adrb2	-0.581605	1.03559
Agfg2	-0.795878	0.816023
Agpat4	-2.78271	1.47468
Ahctf1	-0.699054	0.835343
Akap11	-0.721268	0.359108
Akap7	-1.66006	1.21772
Alad	-1.69862	1.4089
Alas2	-1.01452	1.658
Alms1	-1.36726	0.417951
Ammecr1	-2.31073	1.09669
Ank1	-2.01467	1.46575
Ankrd9	-0.683953	1.28388
Anln	-0.564977	0.341682
Ano1	-4.28676	1.55152
Apeh	-0.580396	1.07818
Apol11b	-3.22597	1.28357
Apol8	-8.80241	1.65695
Aqp1	-3.47408	1.25265
Arfgef2	-0.679032	0.350076
Arhgap21	-1.16833	0.725646
Arhgef12	-2.60493	1.69571
Arl5a	-1.0869	0.747012
Arrb1	-1.81499	1.19119
Artn	-3.81574	2.58668
Asb6	-0.648717	0.661803
Ascc3	-0.707337	0.505586
Asph	-0.933521	0.508685
Atad5	-0.760338	0.455418
Atg2b	-0.548555	0.666218
Atg4d	-0.498153	0.913556
Atp13a3	-0.658993	0.418975
Atp2b4	-2.5069	1.49123
Atp6v0a1	-0.654215	1.09672
Atp7b	-1.52199	1.5736
Atp8a1	-0.509247	1.11269
Atxn2l	-0.480069	0.365332
BC017158	-0.982911	0.811894
Bcl11a	-1.66068	0.745306
Blvrb	-1.08704	1.48619
Bnip3l	-0.501321	0.952657
Braf	-0.641616	0.514407
Brpf3	-2.21081	1.00458
Bsdc1	-1.30737	1.12067
Btaf1	-0.743973	0.671826
C530008M17Rik	-1.88662	1.28011
C78339	-0.78493	0.427411
Cacna1c	-1.4601	1.89638
Cad	-0.686091	0.564834
Camsap1	-1.20815	0.771062
Camsap2	-1.51224	1.438
Capn1	-0.520916	0.761187
Capn5	-1.12318	1.30988
Carhsp1	-1.36523	0.779865
Casc5	-0.82266	0.487322
Caskin2	-1.78216	0.765176
Casp2	-0.609825	0.287071
Ccdc141	-5.07731	2.42003
Ccdc88c	-1.16791	0.344885
Ccrn4l	-0.622683	0.970071
Cd24a	-1.07972	0.971068
Cd55	-0.911274	1.10645
Cd82	-2.31293	0.973551
Cdan1	-0.746327	0.689565
Cdk8	-0.708007	0.614334
Cdkl1	-1.92507	1.92415
Cdkn2d	-0.680522	0.819725
Cdr2	-0.992027	1.32917
Cdyl	-0.868339	0.59598
Cecr2	-2.27276	1.03377
Celf1	-0.551307	0.5069
Cep152	-0.640445	0.409463
Cercam	-2.08831	1.24223
Ces2g	-2.704	1.39021
Chd3	-1.65534	1.2218
Chrna7	#NAME?	3.69769
Cit	-1.4609	0.689405
Clgn	-3.13423	1.62507
Clspn	-0.711901	0.660869
Cltb	-0.889219	0.968682
Cntn3	-2.3849	1.51535
Cpeb3	-0.928137	1.64089
Cpne7	-3.07314	1.13723
Ctbp1	-0.529564	0.855025
Ctsb	-0.553102	0.689802
Ctse	-1.19188	1.07483
D5Ertd579e	-0.600294	1.06567
Dcaf10	-0.569951	0.599177
Dck	-1.53509	0.836796
Dclk2	-1.77142	1.42182
Ddah1	-0.983922	0.893254
Ddx21	-0.714104	0.388709
Dedd2	-0.808795	0.839526
Dek	-0.491885	0.427503
Dhrs11	-0.777288	1.36779
Dhrs13	-0.804377	0.952564
Dido1	-0.706643	0.31888
Dmxl1	-0.948447	0.624529
Dna2	-0.835483	0.279474
Dnaja4	-1.734	1.41191
Dock7	-0.872223	0.759746
Donson	-0.905696	1.07663
Dot1l	-0.604275	0.462039
Dpy19l1	-1.03342	0.532081
Dst	-1.35209	0.818745
Dtl	-0.560725	0.459639
Dync2h1	-0.923501	0.387595
E2f1	-0.560399	0.333798
E2f2	-2.2251	1.20711
E2f4	-1.21236	0.737824
E2f8	-0.772182	0.374533
Eef2k	-1.05326	0.478297
Ehbp1l1	-1.42554	0.805981
Eif3a	-0.500414	0.224888
Elf2	-0.555505	0.305687
Endod1	-0.954079	1.45714
Epb4.1l1	-1.52837	1.08686
Epb4.2	-1.24049	1.56303
Epdr1	-0.692692	1.64097
Ept1	-0.839865	0.558111
Ermap	-1.99407	1.50854
Evi5	-0.562617	1.09653
Fahd1	-0.585529	0.735345
Fam109b	-0.801784	1.24416
Fam132a	-1.08628	1.12352
Fam132b	-3.83514	1.35815
Fam46c	-1.99486	1.99947
Fam53b	-1.90394	0.798534
Fam63b	-1.37052	0.66642
Fancm	-0.680142	0.355125
Fbxo10	-0.929867	0.961114
Fbxo30	-0.768795	0.946231
Fbxo42	-0.711489	0.444215
Fbxo48	-0.839412	0.700685
Fcna	-1.01783	1.26645
Fgd6	-1.05053	1.23567
Fgf13	-0.824588	1.04237
Fn3k	-5.46198	1.77807
Fn3krp	-2.45762	1.35272
Fnip2	-1.50996	0.974074
Foxo3	-0.878172	1.00766
Fras1	-2.01579	1.18888
Frmd4a	-1.25966	0.857076
Fryl	-0.73888	0.972569
Fzd5	-0.596889	1.17205
Galnt10	-0.73428	1.02279
Gdf3	-1.05526	1.2284
Gfap	-0.73231	2.0407
Gga2	-0.684413	0.533368
Gjb2	-3.20977	1.43929
Gm15800	-0.80899	1.41535
Gm17296	-1.17753	0.514061
Golm1	-0.820023	0.757918
Gpcpd1	-0.669327	0.928137
Gpr155	-2.53428	1.38641
Gramd4	-1.35216	0.66485
Gse1	-0.52646	0.824678
Gypc	-0.615845	1.19171
H3f3a	-0.606474	0.339246
Hace1	-0.59795	1.33801
Hagh	-0.630298	0.980519
Haus6	-0.712283	0.409549
Hba-x	-5.36911	2.35722
Hbb-y	-2.15444	1.82916
Hbq1a	-2.70396	2.65142
Hdac11	-1.91582	1.33956
Hemgn	-0.649366	1.35717
Herc1	-1.56703	0.924952
Hif3a	-1.15399	1.14892
Hist1h1a	-1.22049	0.581676
Hist1h1b	-1.695	0.613329
Hist1h1d	-0.868961	0.374613
Hist1h1e	-1.4242	0.410649
Hist1h2ak	-1.88787	0.369048
Hist1h3a	-1.76491	0.485157
Hist1h3c	-1.46019	0.596182
Hist1h4b	-1.16888	0.477906
Hist1h4k	-1.15091	0.503664
Hk1	-0.497199	0.801936
Hmbs	-0.484645	1.2135
Homer1	-0.861491	0.318707
Hs6st1	-2.451	1.04042
Hsd3b6	-1.65969	3.57057
Hspa12b	-1.73675	0.799822
Hspa4l	-0.728179	0.447142
Icam4	-2.01211	1.4196
Icam5	-2.63776	1.83505
Ift140	-0.711546	0.791358
Ikbkg	-0.610658	0.703525
Ikzf1	-0.561373	0.69387
Ikzf5	-0.548024	0.488287
Impg2	-2.0947	3.7322
Iqcd	-2.15579	1.56767
Isca1	-0.709593	1.16781
Itpripl1	-1.0669	0.493825
Jmy	-0.693394	0.938589
Kat2b	-1.22817	0.347641
Katnal1	-0.978719	1.08236
Kcnh3	-4.34019	2.78789
Kcnk5	-0.633363	0.980841
Kcnn4	-2.21765	1.35932
Kctd14	-2.13567	0.969177
Kel	-1.08739	1.72205
Kif18a	-0.610833	0.755181
Kif21a	-0.80987	0.626445
Klf1	-2.53539	1.38923
Klf11	-2.01995	1.00926
Klf16	-0.64971	1.01846
Klf3	-3.55708	0.820764
Klf9	-1.21671	1.83513
Klhdc2	-0.499319	0.703225
Klhdc8b	-1.94538	1.45964
Klhl7	-0.800077	0.617189
Kntc1	-0.604878	0.602207
Kpna3	-0.559235	0.410011
L2hgdh	-0.655699	0.554713
Lbr	-0.670048	0.426372
Limd1	-0.733551	0.649605
Llgl1	-0.524574	0.874015
Lmna	-1.20946	1.57642
Lmo2	-0.728007	0.811028
Lpcat1	-2.01302	1.46091
Lrba	-1.25933	0.924321
Lrig1	-1.06994	2.86258
Lrrc56	-2.00991	1.50808
Mafk	-0.640675	1.14804
Man1a	-1.37615	0.707789
Man1a2	-0.499699	0.334241
Map4k5	-1.67967	0.87123
March3	-0.761549	1.60547
March8	-0.951448	1.34245
Mars2	-0.640883	0.319743
Mast2	-0.756734	0.61054
Med13l	-1.53452	0.74072
Mfhas1	-3.39036	1.44399
Mgll	-4.33331	1.60904
Mgst3	-3.50806	1.35203
Mical3	-1.13515	1.22297
Mical3	-1.13515	0.962954
Mier3	-1.21345	0.628784
Mki67	-0.720255	0.657142
Mmel1	-4.96584	1.64181
Mospd1	-0.879457	0.717543
Mpp1	-0.7173	0.777
Mpp2	-0.803689	1.7216
Mppe1	-0.947998	0.657274
Mpst	-0.992063	1.05794
Mst1	-1.54145	1.31585
Mtfr1	-1.4864	1.1542
Mtrr	-0.528283	1.00104
Mybl2	-0.854726	0.577544
Myh7b	-1.15338	1.56623
Myl7	-4.85027	1.55117
Myo18a	-0.549681	0.414266
Myo19	-0.583183	0.656657
Myo1d	-1.79816	1.33904
Naa25	-0.638788	0.263459
Nags	-2.69302	1.61514
Nanos1	-1.08822	0.832574
Napepld	-0.793183	1.16091
Ncapg2	-0.831479	0.570942
Nek8	-0.669089	1.10143
Net1	-1.3686	0.740985
Neu3	-1.10421	1.4879
Nf1	-0.817378	0.289535
Nfix	-1.28724	0.659437
Nhlrc4	-4.4149	2.20722
Nmt2	-0.863481	0.385399
Nr3c1	-0.533567	0.328752
Nrip1	-1.52557	0.677873
Nudt4	-0.787254	1.7921
Nup153	-0.682569	0.390483
Nupl1	-0.765944	0.340837
Orc1	-0.797396	0.921617
Orc5	-0.810301	1.03
Osbpl1a	-1.55897	0.893908
Pabpc4	-1.22401	0.857745
Pacsin2	-0.696891	0.85603
Paqr6	-7.37503	1.44852
Paqr9	-0.945875	1.15144
Parvb	-0.547414	1.3617
Paxip1	-0.504772	0.426615
Pbx3	-0.588953	0.962692
Pcf11	-0.706328	0.281628
Pcyt1a	-0.669121	0.459615
Pde4d	-0.889586	0.805969
Pde5a	-0.868152	0.818154
Pdlim1	-0.879883	1.00752
Pdzk1ip1	-2.25669	3.04476
Peg3	-2.06196	0.807838
Phlpp2	-1.60178	0.909245
Phospho1	-3.6018	1.3803
Phyhip	#NAME?	1.97859
Pigq	-1.60848	1.32369
Pigw	-0.73887	0.717842
Pip4k2c	-0.836428	1.01131
Pir	-1.98589	1.78025
Pitrm1	-0.652011	0.812368
Pklr	-3.72312	1.363
Pkn2	-0.821189	0.757027
Pla2g12a	-0.97231	1.26642
Pla2g4c	-2.05092	1.07093
Plagl2	-0.814036	0.425631
Plek2	-0.885062	1.71825
Plekhg5	-1.73832	0.645962
Plxna1	-1.05408	0.631018
Pml	-0.792147	0.874717
Pnpla7	-0.832805	0.614833
Pnpo	-0.478163	1.40432
Podn	-3.32956	2.69223
Pola1	-0.72643	0.494388
Pole	-0.756646	0.563609
Polq	-0.788762	0.740448
Pop1	-0.524535	0.406116
Ppap2a	-1.63833	0.740271
Ppat	-0.594982	0.303194
Ppm1l	-1.42202	1.53099
Ppp1r12b	-1.13809	0.670527
Ppp1r15a	-0.863472	1.56688
Ppp1r9b	-0.595067	0.48209
Pprc1	-0.857886	0.47103
Pqlc1	-1.11446	1.24053
Prdx2	-0.507649	1.16449
Prickle1	-0.71491	0.539543
Prkdc	-0.717855	0.458226
Prpf4b	-0.550842	1.00569
Prx	-1.09067	0.686953
Psd3	-1.24276	0.919568
Ptar1	-1.14435	0.990178
Ptch1	-1.01277	0.592771
Purb	-0.519056	0.268916
Rab11fip2	-1.31689	0.44589
Rab3il1	-0.489203	1.33926
Rab43	-0.891718	1.84729
Rad23a	-0.889898	0.946783
Ranbp10	-1.10275	1.31969
Ranbp17	-1.10077	1.18463
Rbl1	-0.531671	0.237382
Rbm15	-0.683254	0.393391
Rbm33	-0.813206	0.272557
Reln	-1.03362	1.2588
Rev3l	-0.761986	0.291807
Rfx2	-1.0068	1.54386
Rhd	-0.961964	1.71651
Rif1	-1.02069	0.353211
Rnf11	-1.03363	0.672487
Rnf123	-1.52898	1.51335
Rnf139	-0.661075	0.797279
Rnf19a	-0.662266	0.970937
Rragd	-5.58499	1.99069
Rrm1	-0.463654	0.5607
Rrm2	-0.695452	0.335948
Rundc3a	-1.12179	3.02904
Runx1t1	-2.22559	1.57236
Sacs	-2.20067	0.696962
Scoc	-1.28695	0.990935
Sec14l1	-0.617457	0.636177
Sept8	-1.77256	1.18836
Serinc5	-0.764363	1.2452
Serpinb6b	-0.920739	0.796253
Sertad2	-1.33634	0.954842
Sh3tc2	-5.92611	1.66924
Shb	-2.67594	1.60163
Slc12a2	-1.05197	0.392847
Slc12a4	-1.23807	0.999829
Slc16a1	-0.776411	0.678976
Slc16a10	-0.739021	1.01968
Slc16a6	-0.598054	1.06878
Slc1a3	-2.0593	1.34485
Slc1a5	-1.52273	0.780694
Slc20a1	-0.958574	1.17822
Slc22a21	-1.36225	0.723652
Slc22a4	-3.08583	1.58577
Slc25a21	-1.59687	1.83678
Slc25a32	-0.620578	0.711708
Slc25a37	-2.8394	1.2563
Slc25a38	-0.708661	1.42189
Slc25a39	-0.644824	0.691708
Slc26a1	-4.95033	1.68912
Slc29a1	-0.490903	1.09998
Slc2a1	-1.59495	1.03691
Slc2a4	-7.93183	2.03451
Slc43a1	-3.51787	1.4348
Slc43a3	-0.537903	1.06232
Slc4a1	-1.49042	1.21125
Slc4a5	-3.33696	1.5133
Slc6a20a	-6.54253	1.91402
Slc6a9	-0.851569	1.69104
Slc7a1	-1.18754	0.449598
Slc7a5	-0.797398	0.559453
Smg5	-0.483545	0.475168
Snca	-0.873315	1.56576
Socs3	-1.45599	0.97924
Sorbs1	-1.55641	1.73025
Sowaha	-5.09762	1.54694
Sp4	-0.965921	1.09767
Spata13	-0.81423	0.728332
Specc1	-0.655696	1.25763
Spen	-0.87627	0.364627
Sphk1	-0.775414	1.97312
Spire1	-0.732359	1.29731
Srrm2	-0.710242	0.347147
Ssbp3	-0.470126	0.960525
Ssh1	-0.812371	1.00619
St3gal5	-0.490314	0.89668
St6galnac3	-1.40272	0.75451
Stam	-0.555661	0.277702
Steap3	-1.11965	1.34467
Stk3	-0.986409	0.91429
Stx2	-1.06279	0.909366
Sun1	-1.27978	0.707346
Synj1	-0.628348	0.399234
Syt14	-2.57056	1.61309
Szt2	-0.841685	0.586636
Tab3	-0.822353	0.957473
Tac2	-1.73886	1.43326
Tcf19	-0.633674	0.661633
Tcf3	-0.665017	0.700654
Tcp11l2	-1.28936	1.23964
Tecta	-5.66216	3.32257
Tfdp2	-0.991642	0.992464
Tfrc	-2.25786	1.1117
Tjp1	-1.06187	0.463002
Tlcd1	-1.0995	1.41995
Tmc6	-1.66114	0.941194
Tmc8	-2.08766	1.20056
Tmcc2	-1.79618	1.53955
Tmem184a	-2.36665	1.37993
Tmem194	-0.619755	0.64679
Tmem64	-0.660275	0.940666
Tmem65	-0.941803	0.605158
Tmod1	-0.530754	1.71665
Tmtc3	-0.868032	0.372282
Tnfrsf14	-1.68642	1.32129
Tnpo2	-0.611084	0.813107
Tns1	-3.26516	1.28471
Tpcn1	-1.19308	0.513188
Tprgl	-0.697655	0.809821
Tpst1	-0.693306	0.771506
Traf4	-1.20956	1.1036
Trak2	-1.68019	1.28694
Trappc10	-0.733468	0.693278
Trib2	-1.77894	1.37537
Trim2	-2.20933	1.6535
Trim56	-0.721215	0.550402
Trim58	-1.04797	1.41061
Trim59	-1.05487	0.825876
Tspan8	-2.48259	1.59391
Tspo2	-2.72672	1.61255
Ttll12	-1.61287	0.98655
Tubgcp3	-0.528695	0.474999
Ubac1	-2.24444	1.35626
Ube2e3	-0.61038	0.374077
Ube2h	-0.545232	0.95846
Ube3c	-0.59909	0.537274
Ubr1	-0.886675	0.424771
Ubr4	-0.815888	0.467282
Unc13d	-0.479253	0.70871
Unc5cl	-3.02334	2.18573
Urb1	-0.712268	0.606874
Usp24	-1.13211	0.386752
Usp31	-1.1198	0.529332
Usp32	-0.712406	1.09064
Usp49	-1.75061	0.965277
Usp6nl	-0.757968	0.912553
Usp7	-1.08649	0.651648
Vprbp	-0.588651	0.608356
Wdr26	-0.832681	0.797522
Wdr76	-0.602818	0.297542
Wdr81	-1.40412	0.950611
Wdr91	-1.08717	1.04488
Whsc1l1	-0.495358	0.330464
Wipi2	-0.556843	0.778874
Xk	-0.621568	1.20622
Xpo1	-0.526457	0.274443
Xpo4	-1.46524	0.495364
Yod1	-0.994288	1.04917
Ythdc2	-0.791224	0.275471
Zbtb7a	-0.94248	0.690213
Zcchc6	-0.649816	0.922079
Zdhhc14	-1.96513	1.35306
Zdhhc15	-2.08159	0.793513
Zfp367	-0.624959	0.712426
Zfp644	-0.808506	0.411162
