## Supplemental Table 1 for "EKLF/KLF1 expression defines a unique macrophage subset during mouse erythropoiesis"

### Sheet: Sheet1
macrophage markers		log2 FPKM
gene	ESREs	F480+ FL macrophages	splenic red pulp macrophages
Itgam	0	8.76276	6.86995
Emr1	1.22879	7.10215	11.7908
Cd68	5.45566	6.1681	11.1403
Itgax	0	3.73883	8.22777
Cd163	0	0.912688	11.1565
Ly6c2	0	6.84824	8.52382
Csf1r	6.33206	9.37748	15.0279
Lgals3	3.51963	6.42076	13.2472
Il4ra	5.53212	5.64665	6.62266
Vcam1	0	6.39735	14.1777
erythroid markers		log2 FPKM
gene	ESREs	F480+ FL macrophages	splenic red pulp macrophages
Tfrc	16.1508	12.9634	6.60669
Gypa	15.0298	11.0863	9.92546
Icam4	9.97421	9.11821	6.78746
Slc4a1	18.2629	14.5022	11.7731
Rhag	13.7212	10.5445	7.15238
Cd47	13.6186	9.9786	11.4531
Darc	9.99288	7.02534	5.658
Xk	11.3875	9.64039	5.38621
