## Supplemental Table 11 for "EKLF/KLF1 expression defines a unique macrophage subset during mouse erythropoiesis"

### Sheet: cluster 4
term_ID	description
GO:0033013	tetrapyrrole metabolic process
GO:0030218	erythrocyte differentiation
GO:0032272	negative regulation of protein polymerization
GO:0002376	immune system process
GO:0046148	pigment biosynthetic process
GO:0042440	pigment metabolic process
GO:0048872	homeostasis of number of cells
GO:0006779	porphyrin-containing compound biosynthetic process
GO:0051186	cofactor metabolic process
GO:0030042	actin filament depolymerization
GO:0051187	cofactor catabolic process
GO:0060215	primitive hemopoiesis
GO:0035162	embryonic hemopoiesis
GO:0042592	homeostatic process
GO:0002520	immune system development
GO:0065008	regulation of biological quality
GO:1901566	organonitrogen compound biosynthetic process
GO:0055080	cation homeostasis
GO:0061515	myeloid cell development
GO:0051188	cofactor biosynthetic process
GO:0043249	erythrocyte maturation
GO:0048513	animal organ development
GO:0002262	myeloid cell homeostasis

### Sheet: cluster 5
term_id	description
GO:0061515	myeloid cell development
GO:0071840	cellular component organization or biogenesis
GO:0006338	chromatin remodeling
GO:0035162	embryonic hemopoiesis
GO:0042026	protein refolding
GO:0030099	myeloid cell differentiation
GO:0044271	cellular nitrogen compound biosynthetic process

### Sheet: cluster 7
term_ID	description
GO:0034101	erythrocyte homeostasis
GO:0020027	hemoglobin metabolic process
GO:0042744	hydrogen peroxide catabolic process
GO:0017144	drug metabolic process
GO:0051186	cofactor metabolic process
GO:0017001	antibiotic catabolic process
GO:0072593	reactive oxygen species metabolic process
GO:0051187	cofactor catabolic process
GO:0048872	homeostasis of number of cells
GO:0061515	myeloid cell development
GO:0033014	tetrapyrrole biosynthetic process
GO:0033013	tetrapyrrole metabolic process
GO:0055072	iron ion homeostasis
GO:0042737	drug catabolic process
GO:0051188	cofactor biosynthetic process
GO:0044248	cellular catabolic process
GO:0030097	hemopoiesis
GO:0002520	immune system development

### Sheet: cluster 8
term_id	description
GO:0048821	erythrocyte development
GO:0030218	erythrocyte differentiation
GO:0034101	erythrocyte homeostasis
GO:0002262	myeloid cell homeostasis
GO:0061515	myeloid cell development
