## Supplemental Table 10 for "EKLF/KLF1 expression defines a unique macrophage subset during mouse erythropoiesis"

### Sheet: cluster 0
term_ID	description
GO:0030041	actin filament polymerization
GO:0098883	synapse disassembly
GO:0006907	pinocytosis
GO:0017144	drug metabolic process
GO:2000147	positive regulation of cell motility
GO:0006879	cellular iron ion homeostasis
GO:0070887	cellular response to chemical stimulus
GO:0097237	cellular response to toxic substance
GO:0051674	localization of cell
GO:0009653	anatomical structure morphogenesis
GO:0046394	carboxylic acid biosynthetic process
GO:0006897	endocytosis
GO:0042866	pyruvate biosynthetic process
GO:0016052	carbohydrate catabolic process
GO:0065008	regulation of biological quality
GO:0006733	oxidoreduction coenzyme metabolic process
GO:0097435	supramolecular fiber organization
GO:0072524	pyridine-containing compound metabolic process
GO:0016192	vesicle-mediated transport
GO:0030029	actin filament-based process
GO:0072525	pyridine-containing compound biosynthetic process
GO:0008219	cell death
GO:0010941	regulation of cell death
GO:0006091	generation of precursor metabolites and energy
GO:0006952	defense response
GO:0045087	innate immune response
GO:0051186	cofactor metabolic process
GO:0007010	cytoskeleton organization
GO:0008104	protein localization
GO:1901292	nucleoside phosphate catabolic process
GO:0048518	positive regulation of biological process
GO:0040012	regulation of locomotion
GO:0046434	organophosphate catabolic process
GO:0042221	response to chemical
GO:1901564	organonitrogen compound metabolic process
GO:0046034	ATP metabolic process
GO:0051270	regulation of cellular component movement
GO:0035239	tube morphogenesis
GO:0043254	regulation of protein complex assembly
GO:0065007	biological regulation
GO:0051179	localization
GO:0006090	pyruvate metabolic process
GO:0051493	regulation of cytoskeleton organization
GO:0009132	nucleoside diphosphate metabolic process
GO:0046939	nucleotide phosphorylation
GO:0051258	protein polymerization
GO:0032880	regulation of protein localization
GO:0019359	nicotinamide nucleotide biosynthetic process
GO:0006950	response to stress

### Sheet: cluster 1
term_ID	description
GO:0002376	immune system process
GO:0098883	synapse disassembly
GO:0035926	chemokine (C-C motif) ligand 2 secretion
GO:0098657	import into cell
GO:0007155	cell adhesion
GO:0022610	biological adhesion
GO:0006952	defense response
GO:0032879	regulation of localization
GO:0006928	movement of cell or subcellular component
GO:0040011	locomotion
GO:0001775	cell activation
GO:0032501	multicellular organismal process
GO:0051050	positive regulation of transport
GO:0002682	regulation of immune system process
GO:0012501	programmed cell death
GO:0008219	cell death
GO:0016477	cell migration
GO:0010876	lipid localization
GO:0032502	developmental process
GO:0051239	regulation of multicellular organismal process
GO:0051674	localization of cell
GO:0032940	secretion by cell
GO:0014911	positive regulation of smooth muscle cell migration
GO:0015914	phospholipid transport
GO:0006954	inflammatory response
GO:0048518	positive regulation of biological process
GO:0009611	response to wounding
GO:0051336	regulation of hydrolase activity
GO:0051179	localization
GO:0042592	homeostatic process
GO:0065009	regulation of molecular function
GO:0051128	regulation of cellular component organization
GO:0050764	regulation of phagocytosis
GO:0071702	organic substance transport
GO:0001816	cytokine production
GO:0065008	regulation of biological quality
GO:0006950	response to stress
GO:0046903	secretion
GO:0050896	response to stimulus
GO:0051241	negative regulation of multicellular organismal process
GO:0048584	positive regulation of response to stimulus
GO:0071705	nitrogen compound transport
GO:0006820	anion transport
GO:0048583	regulation of response to stimulus
GO:0002250	adaptive immune response
GO:0065007	biological regulation
GO:0009605	response to external stimulus
GO:0050714	positive regulation of protein secretion
GO:0033036	macromolecule localization
GO:0050900	leukocyte migration
GO:0002790	peptide secretion
GO:0031347	regulation of defense response
GO:0040012	regulation of locomotion
GO:0030335	positive regulation of cell migration
GO:0001817	regulation of cytokine production
GO:0032101	regulation of response to external stimulus
GO:0051270	regulation of cellular component movement
GO:0050801	ion homeostasis
GO:0015711	organic anion transport
GO:0048878	chemical homeostasis
GO:0006811	ion transport
GO:0045321	leukocyte activation

### Sheet: cluster 2
term_ID	description
GO:0006955	immune response
GO:0001909	leukocyte mediated cytotoxicity
GO:0001906	cell killing
GO:0001817	regulation of cytokine production
GO:0006897	endocytosis
GO:0001775	cell activation
GO:0035456	response to interferon-beta
GO:0098657	import into cell
GO:0002269	leukocyte activation involved in inflammatory response
GO:0002376	immune system process
GO:0008283	cell proliferation
GO:0097242	beta-amyloid clearance
GO:0051704	multi-organism process
GO:0040011	locomotion
GO:0007229	integrin-mediated signaling pathway
GO:0006928	movement of cell or subcellular component
GO:0071560	cellular response to transforming growth factor beta stimulus
GO:0032501	multicellular organismal process
GO:0006875	cellular metal ion homeostasis
GO:0032879	regulation of localization
GO:0012501	programmed cell death
GO:0000165	MAPK cascade
GO:0008219	cell death
GO:0042127	regulation of cell proliferation
GO:0016477	cell migration
GO:0035455	response to interferon-alpha
GO:0032502	developmental process
GO:0051707	response to other organism
GO:0072657	protein localization to membrane
GO:0018212	peptidyl-tyrosine modification
GO:0051174	regulation of phosphorus metabolic process
GO:0006952	defense response
GO:0009607	response to biotic stimulus
GO:0051674	localization of cell
GO:0007596	blood coagulation
GO:0050817	coagulation
GO:0001774	microglial cell activation
GO:0048584	positive regulation of response to stimulus
GO:0016192	vesicle-mediated transport
GO:1905523	positive regulation of macrophage migration
GO:0006954	inflammatory response
GO:0002282	microglial cell activation involved in immune response
GO:0048518	positive regulation of biological process
GO:0050896	response to stimulus
GO:0044093	positive regulation of molecular function
GO:0001816	cytokine production
GO:0010646	regulation of cell communication
GO:0050731	positive regulation of peptidyl-tyrosine phosphorylation
GO:0023051	regulation of signaling
GO:0065009	regulation of molecular function
GO:0051246	regulation of protein metabolic process
GO:0023052	signaling
GO:0031399	regulation of protein modification process
GO:0007154	cell communication
GO:0002763	positive regulation of myeloid leukocyte differentiation
GO:0048519	negative regulation of biological process
GO:0048523	negative regulation of cellular process
GO:0051128	regulation of cellular component organization
GO:0048002	antigen processing and presentation of peptide antigen
GO:0051239	regulation of multicellular organismal process
GO:0001568	blood vessel development
GO:0065008	regulation of biological quality
GO:0042116	macrophage activation
GO:0006950	response to stress
GO:0070372	regulation of ERK1 and ERK2 cascade
GO:0006898	receptor-mediated endocytosis
GO:0032103	positive regulation of response to external stimulus
GO:0051179	localization
GO:0006793	phosphorus metabolic process
GO:0019882	antigen processing and presentation
GO:0045597	positive regulation of cell differentiation
GO:0007166	cell surface receptor signaling pathway
GO:0002699	positive regulation of immune effector process
GO:0070887	cellular response to chemical stimulus
GO:0097529	myeloid leukocyte migration
GO:0048583	regulation of response to stimulus
GO:0042592	homeostatic process
GO:0065007	biological regulation
GO:0051094	positive regulation of developmental process
GO:0050730	regulation of peptidyl-tyrosine phosphorylation
GO:0002460	adaptive immune response based on somatic recombination of immune receptors built from immunoglobulin superfamily domains
GO:0070371	ERK1 and ERK2 cascade
GO:0009605	response to external stimulus
GO:0010562	positive regulation of phosphorus metabolic process
GO:0019538	protein metabolic process
GO:0060326	cell chemotaxis
GO:0023014	signal transduction by protein phosphorylation
GO:0072659	protein localization to plasma membrane
GO:0031347	regulation of defense response
GO:0002250	adaptive immune response
GO:0051270	regulation of cellular component movement
GO:0002443	leukocyte mediated immunity
GO:0040012	regulation of locomotion
GO:0030335	positive regulation of cell migration
GO:0050900	leukocyte migration
GO:0032101	regulation of response to external stimulus
GO:0051050	positive regulation of transport
GO:0006810	transport
GO:0045595	regulation of cell differentiation
GO:0071675	regulation of mononuclear cell migration
GO:0032652	regulation of interleukin-1 production
GO:0002449	lymphocyte mediated immunity
GO:0071310	cellular response to organic substance
GO:0031349	positive regulation of defense response
GO:0060627	regulation of vesicle-mediated transport
GO:1902533	positive regulation of intracellular signal transduction
GO:0030100	regulation of endocytosis
GO:0032612	interleukin-1 production
GO:0051240	positive regulation of multicellular organismal process
GO:0045807	positive regulation of endocytosis
GO:0048513	animal organ development
GO:0006909	phagocytosis
GO:0051093	negative regulation of developmental process
GO:0002521	leukocyte differentiation
GO:0071216	cellular response to biotic stimulus
GO:0032642	regulation of chemokine production
GO:0042221	response to chemical
GO:0010033	response to organic substance
GO:1901564	organonitrogen compound metabolic process
GO:0071345	cellular response to cytokine stimulus
GO:0050920	regulation of chemotaxis
GO:0032602	chemokine production

### Sheet: cluster 3
term_ID	description
GO:0002376	immune system process
GO:0007159	leukocyte cell-cell adhesion
GO:0016477	cell migration
GO:0006955	immune response
GO:0022610	biological adhesion
GO:0008283	cell proliferation
GO:0040011	locomotion
GO:0001775	cell activation
GO:0050793	regulation of developmental process
GO:0071345	cellular response to cytokine stimulus
GO:0006928	movement of cell or subcellular component
GO:0051674	localization of cell
GO:0051707	response to other organism
GO:0051240	positive regulation of multicellular organismal process
GO:0042127	regulation of cell proliferation
GO:0006952	defense response
GO:0009607	response to biotic stimulus
GO:0050896	response to stimulus
GO:2000379	positive regulation of reactive oxygen species metabolic process
GO:0031347	regulation of defense response
GO:0009605	response to external stimulus
GO:0070887	cellular response to chemical stimulus
GO:0043299	leukocyte degranulation
GO:0001776	leukocyte homeostasis
GO:0034097	response to cytokine
GO:0065007	biological regulation
GO:0035456	response to interferon-beta
GO:0002260	lymphocyte homeostasis
GO:0080134	regulation of response to stress
GO:0002366	leukocyte activation involved in immune response
GO:0006950	response to stress
GO:0051270	regulation of cellular component movement
GO:0040012	regulation of locomotion
GO:0050789	regulation of biological process
GO:0002263	cell activation involved in immune response
GO:0002443	leukocyte mediated immunity
GO:0031349	positive regulation of defense response
GO:0001817	regulation of cytokine production
GO:0042221	response to chemical
GO:0010033	response to organic substance
