## Supplemental Table 8 for "EKLF/KLF1 expression defines a unique macrophage subset during mouse erythropoiesis"

### Sheet: centrimo_motifs
db_index	motif_id	motif_alt_id	consensus	E-value	adj_p-value	log_adj_p-value	bin_location	bin_width	total_width	sites_in_bin	total_sites	p_success	p-value	mult_tests	neg_sites_in_bin	neg_sites	neg_adj_pvalue	log_neg_adj_pvalue	fisher_adj_pvalue	log_fisher_adj_pvalue
1	KLF3_MOUSE.H11MO.0.A		GGRGVDGGGCGGGGCYGGG	3.5e-12	9.8e-15	-32.25	39.5	159	332	290	416	0.47892	1.8e-19	54943	13932	21806	1.4e-487	-1121	1	0
1	FOXM1_MOUSE.H11MO.0.B		TGTTTRCTYWKB	9.7e-12	2.7e-14	-31.24	-121.5	94	339	177	353	0.27729	4.7e-19	57627	9168	25450	1.2e-177	-407.41	0.0029	-5.83
1	E2F4_MOUSE.H11MO.0.A		RGGGGGCGGGRMNN	1.3e-11	3.7e-14	-30.92	59.5	122	337	248	433	0.36202	6.5e-19	56950	12230	23369	3.3e-545	-1253.7	1	0
1	NR2E3_MOUSE.H11MO.0.C		AAAGTCAAAAGTCA	2.4e-11	6.8e-14	-30.32	-128	81	337	132	271	0.24036	1.2e-18	56950	6645	21158	2.5e-126	-289.2	0.00016	-8.72
1	SP3_MOUSE.H11MO.0.B		SGVVGGGGGCGGGGCBRGSS	1.4e-10	4e-13	-28.54	79	81	331	189	437	0.24471	7.3e-18	54943	9746	23247	5.3e-736	-1693.04	1	0
1	PO3F1_MOUSE.H11MO.0.C		CTCATGMATATKYAWD	3e-10	8.3e-13	-27.82	-77.5	180	335	184	228	0.53731	1.5e-17	56277	13972	20439	1.8e-391	-899.7	0.72	-0.33
1	SOX2_MOUSE.H11MO.0.A		KCYWTTGTHATGCWAA	6.7e-10	1.9e-12	-27.01	-82	171	335	187	241	0.51045	3.3e-17	56277	13278	20525	1.8e-335	-770.8	0.46	-0.77
1	KLF1_MOUSE.H11MO.0.A		DGGGYGKGGCYGGG	2e-09	5.6e-12	-25.91	52.5	166	337	271	387	0.49258	9.8e-17	56950	13278	20274	3.3e-469	-1078.71	1	0
1	SP4_MOUSE.H11MO.0.B		SRGVARGRGGCGGRGCHDRR	2.4e-08	6.8e-11	-23.42	40.5	168	331	308	443	0.50755	1.2e-15	54943	16469	26212	4.5e-334	-767.56	1	0
1	SP2_MOUSE.H11MO.0.B		GGSSVGGGGGCGGGGCCDGSGS	6.6e-08	1.9e-10	-22.41	71.5	186	329	308	409	0.56535	3.4e-15	54282	15678	20854	4.0e-679	-1562.08	1	0
1	AIRE_MOUSE.H11MO.0.C		HTTGGWWWWAWTGGDTWH	7.9e-08	2.2e-10	-22.23	-81	171	333	216	293	0.51351	4e-15	55608	14177	22414	1.6e-277	-637.34	1	0
1	FOXD3_MOUSE.H11MO.0.C		KBTGTTTNCWTWRBH	1.6e-07	4.6e-10	-21.5	-109	118	336	210	386	0.35119	8.1e-15	56277	12470	26931	7.2e-307	-704.92	1	0
1	NKX61_MOUSE.H11MO.0.A		AYTAATKDSHWWTTAATKR	2.2e-07	6.3e-10	-21.19	-80.5	171	332	174	228	0.51506	1.1e-14	54943	13647	20113	3.5e-477	-1097.09	1	0
1	SOX5_MOUSE.H11MO.0.C		YATTGTTW	4.2e-07	1.2e-09	-20.56	-78	179	343	233	319	0.52187	2e-14	58993	14963	23680	5.6e-251	-576.23	1	0
1	NANOG_MOUSE.H11MO.0.A		BCYWTTGTBATGYWAAT	5.6e-07	1.6e-09	-20.28	-110.5	113	334	150	265	0.33832	2.8e-14	55608	10252	21858	6.1e-343	-787.97	1	0
1	NR4A1_MOUSE.H11MO.0.B		RAAADGKCA	6.3e-07	1.7e-09	-20.17	-105	130	342	247	443	0.38012	3e-14	58308	13237	29058	6.4e-147	-336.62	0.51	-0.68
1	HSF2_MOUSE.H11MO.0.A		VGAABRTTCTAGAA	1.6e-06	4.5e-09	-19.22	-90	139	337	213	348	0.41246	7.9e-14	56950	12306	24998	2.1e-138	-317.01	0.27	-1.32
1	MEF2A_MOUSE.H11MO.0.A		DKCTATTTTTRGMH	6.6e-06	1.8e-08	-17.81	-97	143	337	169	261	0.42433	3.2e-13	56950	12031	21539	1.2e-337	-775.78	1	0
1	PO3F2_MOUSE.H11MO.0.A		YWCATGMATATKCATA	6.8e-06	1.9e-08	-17.79	-92	151	335	103	136	0.45075	3.4e-13	56277	8707	14288	5.8e-312	-716.64	1	0
1	EGR1_MOUSE.H11MO.0.A		GKGCGKGGGCGGGG	8e-06	2.2e-08	-17.61	45.5	178	337	229	315	0.52819	3.9e-13	56950	10680	15743	4.5e-316	-726.12	1	0
1	ARI5B_MOUSE.H11MO.0.C		DBYKDGTATTSKR	1.1e-05	3e-08	-17.31	-117.5	103	338	154	306	0.30473	5.3e-13	56950	8696	22364	7.6e-153	-350.27	0.87	-0.14
1	SRY_MOUSE.H11MO.0.B		YWTTGTTTH	1.1e-05	3.1e-08	-17.3	-87.5	167	342	245	363	0.4883	5.3e-13	58308	15841	25663	2.2e-371	-853.47	1	0
1	STAT1_MOUSE.H11MO.0.A		RRRAAAHWGAAASTVAARVARR	2.4e-05	6.8e-08	-16.51	-77.5	170	329	197	271	0.51672	1.2e-12	54282	13854	22034	1.6e-241	-554.46	1	0
1	BRAC_MOUSE.H11MO.0.B		TTKWVCAYHWRTSTGTSAATTYVTK	4.3e-05	1.2e-07	-15.93	-103	120	326	147	250	0.3681	2.3e-12	52972	10312	20806	7.3e-303	-695.7	1	0
1	PDX1_MOUSE.H11MO.0.B		VYTAATGAB	5.1e-05	1.4e-07	-15.77	-92	158	342	143	203	0.46199	2.4e-12	58308	10483	18657	9.9e-160	-366.12	0.74	-0.3
1	PO2F1_MOUSE.H11MO.0.C		AWKBRWATGSAAWYAW	0.00013	3.5e-07	-14.85	-80.5	174	335	184	252	0.5194	6.3e-12	56277	13567	20862	9.1e-315	-723.11	1	0
1	CEBPE_MOUSE.H11MO.0.A		TTKCGHAATMTB	0.00013	3.6e-07	-14.83	-101.5	136	339	156	254	0.40118	6.3e-12	57627	9516	19814	9e-108	-246.49	0.55	-0.6
1	SOX10_MOUSE.H11MO.0.B		MAARRRVDBCWTTGTT	0.00013	3.7e-07	-14.82	-98	139	335	159	253	0.41493	6.5e-12	56277	10686	20781	3.7e-178	-408.56	1	0
1	MEF2C_MOUSE.H11MO.0.A		DDKCTATTTTTRGMH	0.00013	3.7e-07	-14.82	-87.5	161	336	165	236	0.47917	6.5e-12	56277	12157	19779	3.2e-315	-724.15	1	0
1	IRF7_MOUSE.H11MO.0.C		GAAASYGAAA	0.00022	6.1e-07	-14.31	-83.5	174	341	218	312	0.51026	1e-11	58308	14584	23131	3.8e-292	-671.02	1	0
1	KLF4_MOUSE.H11MO.0.A		KRRRVWGGGTGKGGC	0.00024	6.7e-07	-14.22	39	158	336	275	436	0.47024	1.2e-11	56277	15174	26863	4.7e-207	-475.09	1	0
1	FOXJ3_MOUSE.H11MO.0.A		TTGTTTATKKTTW	0.00042	1.2e-06	-13.66	-85	168	338	80	97	0.49704	2.1e-11	56950	4960	7640	1.3e-153	-352.02	1	0
1	OLIG2_MOUSE.H11MO.0.A		CCAKCTGYTYYYYWBCHB	0.00063	1.7e-06	-13.26	-102	121	333	186	346	0.36336	3.1e-11	55608	10730	25751	4.5e-65	-148.15	0.22	-1.5
1	HNF1B_MOUSE.H11MO.0.A		RGTTAATRATTAACH	0.00066	1.8e-06	-13.2	-78	164	336	129	176	0.4881	3.3e-11	56277	9378	15310	2.9e-205	-470.97	1	0
1	HNF1A_MOUSE.H11MO.0.A		RGTTAATMWTTAMCM	0.00071	2e-06	-13.13	-81	158	336	123	171	0.47024	3.5e-11	56277	9778	16164	7e-254	-582.91	1	0
1	IRF3_MOUSE.H11MO.0.A		RAAARGGAAAVDGAAASDGA	0.001	2.8e-06	-12.77	-83.5	164	331	211	311	0.49547	5.2e-11	54943	13163	22634	5.7e-144	-329.83	1	0
1	MEIS1_MOUSE.H11MO.0.A		RTGATTKATKRB	0.001	2.9e-06	-12.76	-106	127	339	138	236	0.37463	5e-11	57627	9440	19505	1.5e-207	-476.26	1	0
1	E2F1_MOUSE.H11MO.0.A		GRGGGCGGGRMV	0.0012	3.3e-06	-12.61	59	127	339	232	439	0.37463	5.8e-11	57627	11998	23645	1.9e-371	-853.62	1	0
1	CDX4_MOUSE.H11MO.0.A		TGATTTATKGCY	0.0014	3.9e-06	-12.46	-81.5	174	339	183	257	0.51327	6.7e-11	57627	13084	21170	4.7e-202	-463.57	1	0
1	PO5F1_MOUSE.H11MO.0.A		CYWTTGWHATGCAAAT	0.0014	4e-06	-12.42	-81	173	335	129	170	0.51642	7.2e-11	56277	10273	15539	1.2e-286	-658.33	1	0
1	FOXA2_MOUSE.H11MO.0.A		YBYTGTTTACWYW	0.0015	4.3e-06	-12.35	-98	128	338	139	237	0.3787	7.6e-11	56950	8928	18248	6.6e-198	-454.03	1	0
1	NR1D1_MOUSE.H11MO.0.A		RRRNMASTGGGTCAGDRDR	0.0018	5e-06	-12.2	-88	156	332	247	391	0.46988	9.2e-11	54943	14710	27098	4e-123	-281.84	1	0
1	BATF_MOUSE.H11MO.0.A		DSTYYYRAWATGASTSAK	0.0019	5.2e-06	-12.17	-130.5	72	333	103	263	0.21622	9.3e-11	55608	6238	21853	5e-123	-281.6	1	0
1	BCL6_MOUSE.H11MO.0.A		YGCTYTCYAGGAA	0.0023	6.4e-06	-11.96	-95.5	147	338	216	358	0.43491	1.1e-10	56950	13222	25677	1.4e-141	-324.36	1	0
1	ALX1_MOUSE.H11MO.0.B		RTAATTRVATTA	0.0025	6.9e-06	-11.88	-101.5	134	339	125	202	0.39528	1.2e-10	57627	9578	17950	1.3e-301	-692.82	1	0
1	TCF7_MOUSE.H11MO.0.A		VRASAWSAAAGVVRVV	0.0033	9.2e-06	-11.6	-82.5	170	335	271	409	0.50746	1.6e-10	56277	16552	27882	7.3e-179	-410.18	1	0
1	SP1_MOUSE.H11MO.0.A		GGVGGGGGVGGGGGMGGGGCSGGG	0.0037	1e-05	-11.48	64	87	327	159	383	0.26606	1.9e-10	53625	7134	18879	1.2e-241	-554.73	1	0
1	PIT1_MOUSE.H11MO.0.C		YTMATGAATATWY	0.0043	1.2e-05	-11.33	-115.5	105	338	111	214	0.31065	2.1e-10	56950	8183	19371	1.7e-230	-529.04	1	0
1	BATF3_MOUSE.H11MO.0.A		BRSTTTCADTWTGASWM	0.0043	1.2e-05	-11.32	-109	116	334	151	285	0.34731	2.2e-10	55608	9926	22265	2.1e-197	-452.87	1	0
1	CEBPD_MOUSE.H11MO.0.B		RRTKDBGCAAT	0.0044	1.2e-05	-11.3	-82	176	340	226	328	0.51765	2.2e-10	57627	14540	24040	4.5e-158	-362.3	1	0
1	BARX1_MOUSE.H11MO.0.C		BBTAAKKGTTTT	0.0054	1.5e-05	-11.1	-108	121	339	185	356	0.35693	2.6e-10	57627	11946	25801	4.2e-263	-604.15	1	0
1	NOBOX_MOUSE.H11MO.0.C		HTAATTRSY	0.0071	2e-05	-10.82	-83.5	175	342	143	195	0.5117	3.4e-10	58308	10290	16799	1.4e-147	-338.17	1	0
1	CRX_MOUSE.H11MO.0.A		WAAGRGGATTARV	0.0073	2e-05	-10.8	-82.5	165	338	197	295	0.48817	3.6e-10	56950	13102	22637	8.5e-160	-366.27	1	0
1	FOXP2_MOUSE.H11MO.0.A		BTGTTTACN	0.0087	2.4e-05	-10.62	-84	156	342	206	328	0.45614	4.2e-10	58308	13176	24308	5.7e-154	-352.86	1	0
1	KLF6_MOUSE.H11MO.0.B		GSRRGGGHGGGGMHGGGRV	0.0096	2.7e-05	-10.53	56.5	129	332	234	437	0.38855	4.9e-10	54943	13047	25840	0	-710.69	1	0
1	CDX1_MOUSE.H11MO.0.C		HTTTATGD	0.011	3.1e-05	-10.38	-129.5	84	343	147	379	0.2449	5.3e-10	58993	7990	26274	1.1e-100	-230.14	1	0
1	MAFB_MOUSE.H11MO.0.B		TGCTGASTYAD	0.012	3.4e-05	-10.3	-114.5	93	340	170	409	0.27353	5.8e-10	57627	8095	27553	2.1e-09	-20.01	0.0074	-4.9
1	KLF15_MOUSE.H11MO.0.A		RGGGMGGRGVDGGGGGRGG	0.014	3.8e-05	-10.18	19	210	332	304	391	0.63253	6.9e-10	54943	14964	21102	2.5e-117	-268.5	1	0
1	EVX1_MOUSE.H11MO.0.C		TGATTTATKGCYW	0.014	4e-05	-10.12	-82	174	338	183	261	0.51479	7.1e-10	56950	13290	21267	6.2e-225	-516.25	1	0
1	DBP_MOUSE.H11MO.0.B		VTTATGYAABM	0.014	4e-05	-10.12	-108	116	340	145	279	0.34118	7e-10	57627	8901	21384	1.2e-110	-253.09	1	0
1	EGR2_MOUSE.H11MO.0.A		KGHGTGGGHGGGGG	0.018	4.9e-05	-9.92	8.5	254	337	352	402	0.75371	8.6e-10	56950	18105	22085	1.5e-118	-271.29	1	0
1	PO2F2_MOUSE.H11MO.0.B		AYATGCAAATK	0.018	5e-05	-9.91	-108.5	111	340	132	259	0.32647	8.6e-10	57627	8703	21273	5.9e-136	-311.37	1	0
1	STAT6_MOUSE.H11MO.0.A		YTTCCHVAGAAMYS	0.02	5.5e-05	-9.82	-91.5	154	337	173	270	0.45697	9.6e-10	56950	12008	22028	8.9e-147	-336.3	1	0
1	TF7L1_MOUSE.H11MO.0.A		BBCTTTGAWST	0.021	5.8e-05	-9.75	-67.5	183	340	229	326	0.53824	1e-09	57627	15395	24864	6.9e-142	-325.04	1	0
1	OTX2_MOUSE.H11MO.0.A		WRARRGGATTAR	0.022	6.2e-05	-9.68	-107.5	116	339	131	246	0.34218	1.1e-09	57627	8940	20815	9.5e-146	-333.93	1	0
1	RARG_MOUSE.H11MO.0.C		RGGTCASVRTGVCMTGRV	0.031	8.6e-05	-9.36	-112.5	100	333	159	352	0.3003	1.5e-09	55608	8468	24979	2.6e-35	-79.62	0.39	-0.93
1	MEF2D_MOUSE.H11MO.0.A		DKCTATTTTTAGMH	0.045	0.00013	-8.98	-84.5	160	337	122	175	0.47478	2.2e-09	56950	9608	16226	1.2e-192	-441.92	1	0
1	CUX2_MOUSE.H11MO.0.C		WRATCAATRAA	0.046	0.00013	-8.96	-101.5	137	340	196	350	0.40294	2.2e-09	57627	12663	25625	1e-186	-428.28	1	0
1	E2F7_MOUSE.H11MO.0.C		GDGGCGGGAARDR	0.068	0.00019	-8.57	75	88	338	179	466	0.26036	3.3e-09	56950	9078	27585	1.6e-137	-314.96	1	0
1	FOXL2_MOUSE.H11MO.0.C		TGTTTAYATTW	0.076	0.00021	-8.46	-88.5	161	340	176	270	0.47353	3.7e-09	57627	12302	20704	1.5e-260	-598.3	1	0
1	SP7_MOUSE.H11MO.0.A		VWAMCCTRTAATTW	0.092	0.00026	-8.27	-107.5	122	337	128	233	0.36202	4.5e-09	56950	9562	19830	1.9e-257	-591.15	1	0
1	KLF5_MOUSE.H11MO.0.A		RGGGSWGGGHGGGGC	0.12	0.00032	-8.04	36.5	153	336	248	416	0.45536	5.7e-09	56277	13282	23288	5.7e-266	-610.75	1	0
1	ETS2_MOUSE.H11MO.0.A		RDVRGGAARVRRR	0.12	0.00033	-8.03	-141	56	338	123	449	0.16568	5.7e-09	56950	5424	28813	1.2e-19	-43.59	0.33	-1.09
1	TBP_MOUSE.H11MO.0.A		STATAAAARS	0.12	0.00034	-8	-122.5	96	341	141	326	0.28152	5.8e-09	58308	8868	24359	6.4e-167	-382.67	1	0
1	HXA9_MOUSE.H11MO.0.B		RTGATTTATKR	0.12	0.00034	-7.99	-108.5	123	340	133	245	0.36176	5.9e-09	57627	9549	20338	1.4e-212	-487.78	1	0
1	NR4A2_MOUSE.H11MO.0.C		AAAGGTCAS	0.14	0.00038	-7.86	-61	196	342	179	238	0.5731	6.6e-09	58308	11901	18717	6e-64	-145.57	1	0
1	HXA13_MOUSE.H11MO.0.C		GDTTTTATTGG	0.15	0.00042	-7.78	-124	78	340	88	218	0.22941	7.3e-09	57627	5208	17543	6.9e-90	-205.3	1	0
1	MAF_MOUSE.H11MO.0.A		RWWBTGCTGASWCWGCH	0.15	0.00043	-7.75	-118.5	87	334	116	277	0.26048	7.8e-09	55608	6736	22912	1e-25	-57.53	0.35	-1.06
1	IRF4_MOUSE.H11MO.0.A		RAAARRGGAASTGARASH	0.17	0.00047	-7.67	-84.5	164	333	191	290	0.49249	8.4e-09	55608	13219	22813	4.3e-148	-339.32	1	0
1	E2F2_MOUSE.H11MO.0.B		GGCGCGAAAC	0.17	0.00049	-7.63	46	237	341	260	311	0.69501	8.3e-09	58308	10216	13066	2.9e-105	-240.69	1	0
1	LEF1_MOUSE.H11MO.0.B		BCCTTTSWWNTBYH	0.25	0.00069	-7.28	-78	181	337	286	426	0.53709	1.2e-08	56950	17906	28350	1.7e-222	-510.65	1	0
1	ZBT17_MOUSE.H11MO.0.A		GGSGGHGGGGGAGGGGMGG	0.25	0.0007	-7.26	86	72	332	137	405	0.21687	1.3e-08	54943	7090	21509	2.4e-313	-719.84	1	0
1	PPARG_MOUSE.H11MO.0.A		AWSTRGGKCAAAGGKCA	0.28	0.00077	-7.17	-84	164	334	233	365	0.49102	1.4e-08	55608	14822	25740	4.4e-159	-364.63	1	0
1	HAND1_MOUSE.H11MO.0.C		RGSYCTGGYYWNTSTCA	0.3	0.00083	-7.1	-93.5	117	334	161	320	0.3503	1.5e-08	55608	9329	23840	4.1e-35	-79.17	0.87	-0.14
1	NFYC_MOUSE.H11MO.0.B		BYARCCAATCAGAR	0.3	0.00083	-7.09	42	143	337	116	184	0.42433	1.5e-08	56950	6827	11838	2.5e-238	-547.11	1	0
1	DLX5_MOUSE.H11MO.0.C		TAATTAYAGGK	0.31	0.00086	-7.06	-114.5	111	340	152	318	0.32647	1.5e-08	57627	10162	23945	5e-215	-493.45	1	0
1	STAT2_MOUSE.H11MO.0.A		RRGRAAAHGAAACTGAAAV	0.39	0.0011	-6.82	-80.5	153	332	124	187	0.46084	2e-08	54943	8754	15689	1.3e-126	-289.89	1	0
1	SIX2_MOUSE.H11MO.0.A		TGWAAYHTGAKMCB	0.45	0.0013	-6.68	-100.5	118	337	148	291	0.35015	2.2e-08	56950	9140	21775	1.1e-95	-218.64	1	0
1	SOX4_MOUSE.H11MO.0.A		BYCTTTGTYYYB	0.46	0.0013	-6.65	-83.5	172	339	241	371	0.50737	2.2e-08	57627	14987	25717	2.2e-125	-287.04	1	0
1	PBX2_MOUSE.H11MO.0.C		KRAWKTGATTGATKS	0.49	0.0014	-6.59	-107	122	336	135	253	0.3631	2.4e-08	56277	9568	21096	3.1e-155	-355.77	1	0
1	SALL4_MOUSE.H11MO.0.A		GSDGGGWGGG	0.5	0.0014	-6.57	45	79	341	157	454	0.23167	2.4e-08	58308	7753	27026	3.9e-93	-212.77	1	0
1	SIX4_MOUSE.H11MO.0.C		WGWAACCTGASMSY	0.67	0.0019	-6.28	-127.5	82	337	155	429	0.24332	3.3e-08	56950	8132	28541	1e-53	-122.02	1	0
1	NR1D2_MOUSE.H11MO.0.A		RRRDAWGTRRGTCASDRRR	0.68	0.0019	-6.26	-83	152	332	219	365	0.45783	3.5e-08	54943	13642	26242	1.6e-85	-195.24	1	0
1	NRF1_MOUSE.H11MO.0.A		CWSTGCGCATGCGCVRS	0.69	0.0019	-6.26	91	74	334	62	146	0.22156	3.5e-08	55608	2423	6834	1.3e-133	-306	1	0
1	SOX9_MOUSE.H11MO.0.A		AADGGNNBCWTTGTTY	0.79	0.0022	-6.12	-78	179	335	147	204	0.53433	3.9e-08	56277	11328	18218	4.8e-121	-277.04	1	0
1	ZBT7A_MOUSE.H11MO.0.B		VRGGGKCKY	0.8	0.0022	-6.11	18.5	279	342	350	382	0.81579	3.8e-08	58308	17483	20765	1.3e-18	-41.22	0.59	-0.54
1	PRDM1_MOUSE.H11MO.0.A		RAAAGTGAAAGTGR	0.87	0.0024	-6.02	-85.5	166	337	188	288	0.49258	4.3e-08	56950	12456	21961	4.8e-104	-237.89	1	0
1	CDX2_MOUSE.H11MO.0.A		TTTTATKRCYYT	0.89	0.0025	-6	-122.5	88	339	106	255	0.25959	4.3e-08	57627	6951	20581	7.4e-132	-301.94	1	0
1	FOXI1_MOUSE.H11MO.0.B		YTBTGATTGGYY	1.1	0.0029	-5.83	73	59	339	41	102	0.17404	5.1e-08	57627	1972	5502	2.4e-229	-526.43	1	0
1	TYY1_MOUSE.H11MO.0.A		CAAVATGGCGGC	1.1	0.003	-5.83	143.5	38	339	43	159	0.11209	5.1e-08	57627	2453	11473	4.7e-209	-479.7	1	0
1	NKX31_MOUSE.H11MO.0.C		NTWAAGTGBTTD	1.2	0.0033	-5.71	-79	181	339	235	348	0.53392	5.8e-08	57627	15856	25354	2e-185	-425.31	1	0
1	PROP1_MOUSE.H11MO.0.C		TAATTRRATTA	1.3	0.0035	-5.65	-41	248	340	164	184	0.72941	6.1e-08	57627	14234	17029	6.7e-233	-534.6	1	0
1	NFAC4_MOUSE.H11MO.0.C		DGGAAAAYTW	1.4	0.0038	-5.58	-115.5	110	341	139	293	0.32258	6.5e-08	58308	7940	20781	1.2e-68	-156.42	1	0
1	REL_MOUSE.H11MO.0.A		DRWRGGGRAATKCCA	1.5	0.0041	-5.48	-123.5	89	336	140	355	0.26488	7.4e-08	56277	7182	24058	4.6e-27	-60.64	0.99	-0.01
1	TF7L2_MOUSE.H11MO.0.A		BCCTTTGATSTBB	1.5	0.0043	-5.45	-81	156	338	195	319	0.46154	7.6e-08	56950	12371	23525	2.6e-82	-187.84	1	0
1	FOXO1_MOUSE.H11MO.0.A		KBBTGTTTAC	1.6	0.0044	-5.44	-78.5	184	341	223	326	0.53959	7.5e-08	58308	14922	24355	9.4e-113	-257.95	1	0
1	MBD2_MOUSE.H11MO.0.B		SSGKCCGGMGR	1.8	0.0049	-5.31	84	172	340	172	257	0.50588	8.6e-08	57627	6939	10616	1.3e-202	-464.89	1	0
1	ZN281_MOUSE.H11MO.0.A		GGGGTGGGGGAGGGG	2	0.0055	-5.2	9	232	336	151	175	0.69048	9.8e-08	56277	7174	8951	1.9e-119	-273.35	1	0
1	SOX3_MOUSE.H11MO.0.C		BCCTTTGTBYB	2.2	0.0062	-5.09	-79.5	181	340	225	334	0.53235	1.1e-07	57627	14464	24097	2.3e-95	-217.92	1	0
1	FOXA3_MOUSE.H11MO.0.A		CHTGTTTACWTWG	2.2	0.0063	-5.07	-133	72	338	88	245	0.21302	1.1e-07	56950	5704	19653	2e-138	-317.04	1	0
1	PPARA_MOUSE.H11MO.0.A		AASTRGGKSAAAGGTCA	2.3	0.0066	-5.03	-80.5	173	334	222	337	0.51796	1.2e-07	55608	14651	24345	6.9e-148	-338.84	1	0
1	NFAC1_MOUSE.H11MO.0.A		TGGAAAAWVTGASTC	2.5	0.0069	-4.97	-81.5	169	336	176	266	0.50298	1.2e-07	56277	11934	20543	1.2e-106	-243.93	1	0
1	TEAD4_MOUSE.H11MO.0.A		RCATTCCWGRSATDY	3.1	0.0086	-4.76	-147.5	41	336	58	237	0.12202	1.5e-07	56277	2930	19438	6.3e-28	-62.64	1	0
1	LYL1_MOUSE.H11MO.0.A		CCAKCTGYTYYCTB	3.3	0.0092	-4.69	-127	77	337	150	447	0.22849	1.6e-07	56950	7396	29270	5.7e-18	-39.71	0.97	-0.03
1	FOXA1_MOUSE.H11MO.0.A		TGTTTACWYW	3.9	0.011	-4.52	-118	101	341	87	182	0.29619	1.9e-07	58308	5672	14825	1.3e-107	-246.1	1	0
1	LHX3_MOUSE.H11MO.0.C		NCTRATKRV	4.1	0.012	-4.46	-69.5	203	342	288	402	0.59357	2e-07	58308	18051	27093	1.5e-129	-296.62	1	0
1	ZFP57_MOUSE.H11MO.0.B		CTGCGGCARR	4.4	0.012	-4.41	138.5	58	341	92	323	0.17009	2.1e-07	58308	4040	17390	1.1e-92	-211.72	1	0
1	WT1_MOUSE.H11MO.0.B		RGGVGGGGGAGGRGGVGGRG	4.4	0.012	-4.4	80	9	331	31	396	0.02719	2.2e-07	54943	952	20529	5.2e-49	-111.18	1	0
1	STA5B_MOUSE.H11MO.0.A		YTTCYKRGAAAY	6.2	0.017	-4.05	-86	165	339	171	267	0.48673	3e-07	57627	12325	21561	4.8e-133	-304.67	1	0
1	HNF4G_MOUSE.H11MO.0.C		VRGKBCAAAGKYCA	6.5	0.018	-4.01	-64.5	208	337	202	264	0.61721	3.2e-07	56950	13640	20086	6.3e-70	-159.34	1	0
1	NFYA_MOUSE.H11MO.0.A		BYRRCCAATCAGAR	7.4	0.021	-3.87	45.5	138	337	132	230	0.4095	3.7e-07	56950	7900	14993	1.1e-179	-412.03	1	0
1	FOXK1_MOUSE.H11MO.0.A		SBTGTTTACNY	7.7	0.022	-3.84	-89	162	340	221	364	0.47647	3.8e-07	57627	14458	25754	3.1e-159	-364.98	1	0
1	STAT4_MOUSE.H11MO.0.A		YTTCCYGGAA	8	0.022	-3.8	-87.5	164	341	253	420	0.48094	3.9e-07	58308	14978	27739	1.2e-81	-186.31	1	0
1	HLF_MOUSE.H11MO.0.C		DGTTRCAYAAS	8.1	0.023	-3.79	-81	168	340	124	183	0.49412	4e-07	57627	8850	16287	9.3e-32	-71.45	1	0
1	DMRTB_MOUSE.H11MO.0.C		BKGHTACATTGTWKCH	8.4	0.023	-3.75	-88.5	158	335	155	246	0.47164	4.2e-07	56277	11728	20187	5.8e-208	-477.18	1	0
# CentriMo (Local Motif Enrichment Analysis): Version 5.1.1 compiled on Feb 1 2020 at 23:13:11
# The format of this file is described at http://meme-suite.org//doc/centrimo-output-format.html.
# centrimo --oc . --verbosity 1 --local --score 5.0 --ethresh 10.0 --bfile target.fa.bg --neg background.fa target.fa db/MOUSE/HOCOMOCOv11_core_MOUSE_mono_meme_format.meme
