## Supplemental Table 3 for "EKLF/KLF1 expression defines a unique macrophage subset during mouse erythropoiesis"

### Sheet: supp_table3_sig_GO
term_ID	description	log10 p-value
GO:0007155	cell adhesion	-3.344
GO:0010466	negative regulation of peptidase activity	-6.4349
GO:0022610	biological adhesion	-3.2424
GO:0032501	multicellular organismal process	-2.3006
GO:0032502	developmental process	-4.1875
GO:0035239	tube morphogenesis	-7.6185
GO:0040011	locomotion	-6.0879
GO:0051179	localization	-3.0355
GO:0065007	biological regulation	-2.9728
GO:0051270	regulation of cellular component movement	-3.5343
GO:0048519	negative regulation of biological process	-3.9371
GO:0065009	regulation of molecular function	-2.0101
GO:0006928	movement of cell or subcellular component	-4.5294
GO:0072378	blood coagulation, fibrin clot formation	-4.5178
GO:0048518	positive regulation of biological process	-3.0017
GO:0051239	regulation of multicellular organismal process	-8.5954
GO:0050817	coagulation	-2.0035
GO:0032102	negative regulation of response to external stimulus	-2.0318
GO:0072359	circulatory system development	-6.329
GO:0051674	localization of cell	-4.8453
GO:0080090	regulation of primary metabolic process	-2.3847
GO:0051241	negative regulation of multicellular organismal process	-2.5614
GO:0035295	tube development	-5.4559
GO:0050793	regulation of developmental process	-6.9191
GO:0048568	embryonic organ development	-2.6986
GO:0009790	embryo development	-2.6497
GO:0032879	regulation of localization	-2.7794
GO:0009653	anatomical structure morphogenesis	-5.3422
GO:0009888	tissue development	-3.3193
GO:0090596	sensory organ morphogenesis	-3.3158
GO:0044092	negative regulation of molecular function	-4.2095
